# Molecular prosthetics for CFTR designed for anion selectivity outperform amphotericin B in cultured cystic fibrosis airway epithelia

**DOI:** 10.1101/2025.08.28.671923

**Authors:** Jonnathan P. Marin-Toledo, Daniel Greenan, Nohemy Celis, Laura Haske, Agnieszka Lewandowska, Christopher K. Rakowski, Shashank Shastry, Arun Maji, Kelsie J. Green, Taras V. Pogorelov, Michael J. Welsh, Ian M. Thornell, Martin D. Burke

## Abstract

The ion channel-forming natural product amphotericin B (AmB) can serve as a molecular prosthetic for the cystic fibrosis transmembrane conductance regulator (CFTR) anion channel and thereby restore host defenses in cultured cystic fibrosis (CF) airway epithelia. This is despite the fact that the permeability of AmB-based channels favors cations, and these channels lose their capacity to increase airway surface liquid (ASL) pH in CF airway epithelia at high concentrations. We hypothesize that modifying such channels to favor anion permeability would make them more CFTR-like and thus increase their potential therapeutic effects compared to AmB. Here we show that a synthetic derivative of AmB, AmB-AA, which has an added positively charged appendage and forms ion channels with an improved relative permeability to anions, outperformed AmB in increasing the ASL pH in CF airway epithelia at both low and high concentrations. Further modifications led to another AmB derivative, C2’epiAmB-AA, that also minimized cholesterol binding and thus toxicity to cultured CF airway epithelia and was an effective surrogate for CFTR in primary cultured airway epithelia from people with CF.
