## Supplementary material for "Molecular prosthetics for CFTR designed for anion selectivity outperform amphotericin B in cultured cystic fibrosis airway epithelia": Source Data: Supplementary Data (Extended_Figure 1a-c).xlsx

### Sheet: Sheet1
Extended Figure 1a-c (Wild Type and trk1Δtrk2Δ growth dose response)
OD600 values
Conc. (μM)	Wild Type + AmB			trk1Δtrk2Δ + AmB			Wild Type + AmB-AA			trk1Δtrk2Δ + AmB-AA			Wild Type + AmB-NAcC			trk1Δtrk2Δ + AmB-NAcC
4	0.057	0.056	0.059	0.055	0.057	0.056	0.052	0.051	0.051	0.052	0.054	0.056	0.166	0.069	0.066	0.11	0.094	0.105
2	0.059	0.06	0.059	0.057	0.057	0.054	0.049	0.049	0.048	0.051	0.052	0.051	0.223	0.138	0.114	0.071	0.089	0.099
1	0.066	0.069	0.068	0.058	0.057	0.056	0.051	0.048	0.049	0.052	0.052	0.054	0.293	0.432	0.39	0.09	0.092	0.098
0.5	0.092	0.09	0.082	0.058	0.06	0.061	0.057	0.057	0.055	0.052	0.053	0.053	0.366	0.376	0.283	0.277	0.326	0.3
0.25	0.157	0.189	0.124	0.064	0.066	0.066	0.065	0.067	0.057	0.057	0.056	0.054	0.431	0.432	0.376	0.272	0.299	0.279
0.125	0.405	0.357	0.386	0.097	0.106	0.088	0.092	0.187	0.082	0.064	0.062	0.057	0.402	0.362	0.327	0.13	0.123	0.124
0.063	0.388	0.462	0.344	0.24	0.378	0.181	0.402	0.454	0.347	0.066	0.062	0.075	0.462	0.396	0.385	0.1	0.097	0.09
0.031	0.439	0.467	0.388	0.292	0.263	0.225	0.403	0.464	0.445	0.162	0.186	0.189	0.446	0.374	0.36	0.095	0.088	0.088
0.016	0.456	0.471	0.375	0.158	0.12	0.152	0.438	0.466	0.449	0.107	0.149	0.136	0.424	0.4	0.358	0.083	0.088	0.09
0.008	0.465	0.483	0.409	0.106	0.093	0.111	0.419	0.45	0.439	0.1	0.102	0.109	0.455	0.439	0.412	0.088	0.092	0.09
0.004	0.452	0.475	0.4	0.093	0.087	0.083	0.447	0.444	0.43	0.098	0.099	0.09	0.471	0.411	0.379	0.085	0.088	0.089
0	0.422	0.429	0.429	0.079	0.082	0.078	0.388	0.427	0.403	0.085	0.081	0.088	0.555	0.457	0.414	0.085	0.101	0.086
