## Supplementary material for "Molecular prosthetics for CFTR designed for anion selectivity outperform amphotericin B in cultured cystic fibrosis airway epithelia": Source Data: Supplementary Data (Extended_Figure 1d).xlsx

### Sheet: Sheet1
Extended Figure 1d
Total Cellular K+ (nmol K+/mg cells)
WT DMSO	Trk DMSO	Trk AmB (0.05uM)	Trk AmB (0.10uM)	Trk AmB-AA (0.05uM)	Trk AmB-AA (0.10uM)	Trk AmB-NAcC (0.10uM)	Trk AmB-NAcC (0.25uM)
459.499	154.835	333.129	56.3623	64.265	38.5903	259.815	300.034
480.034	146.427	312.335	311.571	89.9496	237.829	303.644	318.932
467.139	127.318	246.853	54.7145	74.7478	27.5508	321.797	294.444
