## Supplementary material for "Molecular prosthetics for CFTR designed for anion selectivity outperform amphotericin B in cultured cystic fibrosis airway epithelia": Source Data: Supplementary Data (Extended_Figure 1e).xlsx

### Sheet: Sheet1
Extended Data Figure 1e
Total Cellular K+ (nmol K/mg cells)
WT DMSO	Trk DMSO	Trk AmB-NAcC (0.05uM)	Trk AmB-NAcC (0.10uM)	Trk AmB-NAcC (0.25uM)
241.731	106.915	150.587	246.646	373.296
211.881	80.5058	115.893	268.287	316.927
303.231	65.639	147.98	314.374	254.163
291.866	136.223	149.554	231.703	311.514
