## Supplementary material for "Molecular prosthetics for CFTR designed for anion selectivity outperform amphotericin B in cultured cystic fibrosis airway epithelia": Source Data: Supplementary Data (Extended_Figure 1f).xlsx

### Sheet: Extended_Figure 1f ASL pH
ASL pH							Delta ASL pH
Vehicle	AmB-NAcC 2µM	AmB-NAcC 20µM	AmB-NAcC 50µM	AmB-NAcC 100µM	AmB-AA 2µM		AmB-NAcC 2µM	AmB-NAcC 20µM	AmB-NAcC 50µM	AmB-NAcC 100µM	AmB-AA 2µM
7.21006	7.1286	7.44238	7.36694	7.27444	8.05283		-0.0317916	0.28199	0.206544	0.114044	0.892435
7.2101	7.06511	7.28002	7.19037	7.49813	7.44673		-0.0952824	0.119629	0.0299781	0.337741	0.286338
7.11532	7.08977	7.06019	7.50989	7.15535	7.9561		-0.070619	-0.100205	0.349494	-0.00504679	0.795704
7.14386	7.20941	7.1277	7.20368	7.39707	7.41773		0.0490186	-0.0326888	0.0432892	0.236672	0.257341
7.12263	7.54108	7.19955	7.19292	7.29608	7.44589		0.380686	0.0391617	0.0325285	0.135688	0.285498
	7.22012	7.2155	7.2548	7.11545	7.47557		0.0597303	0.0551087	0.0944079	-0.044945	0.315174
