## Supplementary material for "Molecular prosthetics for CFTR designed for anion selectivity outperform amphotericin B in cultured cystic fibrosis airway epithelia": Source Data: Supplementary Data (Extended_Figure_2a).xlsx

### Sheet: Sheet1
Extended Figure 2a - RPTEC Toxicity plots
							Reported as percent survival
Conc. (μM)	AmB			Epi			Epi-AA			AmB-AA			NAcC
50	0.4	1.11	1.56	100.92	92.67	95.28	31.71	28.96	29.9	1.13	-0.26	-0.46	108.79	101.38	114.57
40	1.69	3.8	3.36	100.85	104.82	95.05	45.56	47.22	51.38	-0.18	0.2	0.2	115.78	99.71	111.23
30	6	6.78	14.91	106.43	101.56	102.12	74.13	71.03	78.1	3.33	6.49	6.78	116.48	113.63	112.29
20	8.52	10.54	10.33	111.81	105.14	100.32	93.3	85.48	94.97	14.13	17.96	14.4	120.37	118.07	99.35
10	25.09	28.51	29.32	109.17	101.59	99.07	112.15	101.71	111.72	84.75	82.55	74.93	112.84	99.86	99.23
7.5	19.51	25.05	28.45	111.49	105.81	97.62	109.58	104.5	107.3	68.15	67.97	71.35	116.23	96.68	92.9
5	25.98	30.17	31.75	108.22	102.39	97.25	108.29	103.92	108.37	102.41	92.13	94.99	110.6	104.27	94.66
2.5	42.57	49.98	54.14	107.91	99.55	99.45	102.65	103.2	107.73	113.34	104.61	106.61	110.99	111.98	89.91
1	87.51	98.12	101.49	108.65	97.53	104.04	100.87	100.21	103.96	107.87	97.94	91.69	110.89	100.56	84.65
0.5	113.69	109.74	108.92	107.77	102.53	108.92	98.01	94.42	105.27	101.95	98.96	94.28	105.84	98.16	92.24
