## Supplementary material for "Molecular prosthetics for CFTR designed for anion selectivity outperform amphotericin B in cultured cystic fibrosis airway epithelia": Source Data: Supplementary Data (Extended_Figure_2b).xlsx

### Sheet: Sheet1
Extended data Figure 2b - HEPG2 cell toxicity
						reported as % survival
Conc. (μM)	AmB			C2'epiAmB			C2'epiAmB-AA			AmB-AA			AmB-NAcC
50	-0.45	-0.42	-0.44	73.65	57.4	63.41	77.27	78	81.74	-0.44	-0.41	-0.43	64.64	42.11	39.5
40	-0.43	-0.34	-0.38	88.56	89.08	92.79	85.11	86.18	94.88	-0.35	-0.29	-0.33	52.18	44.02	56.55
30	-0.39	-0.3	-0.28	100.86	100.27	101.03	96.97	101.72	103.14	2.1	1.16	0.27	90.58	85.55	90.81
20	-0.23	-0.3	-0.36	98.61	101.52	101.65	96.4	103.63	107.5	12.17	8.8	7.48	102.97	97.17	106.39
10	1.38	0.29	1.14	97.56	101.98	103.82	105.01	108.19	111.77	97.33	98.29	96.21	111.1	107.6	113.07
7.5	0.43	0.2	0.49	100.56	104.26	103.04	105.09	106.85	110.1	96.04	82.66	63.54	112.29	111.38	111.36
5	8.23	22.76	6.71	100.51	104.14	106.9	106.19	108.25	108.14	106.44	109.32	109.47	105.76	103.97	102.18
2.5	61.44	79.3	79.39	102.08	94.69	104.57	103.76	107.71	108.65	104.09	112.22	110.65	104.09	101.56	104.77
1	91.24	95.34	105.51	100.61	104.43	105.08	100.71	105.62	103.66	107.97	109.69	105.84	113.64	108.92	107.16
0.5	89.43	102.77	108.35	98.78	94.5	105.41	102.74	106.43	107.74	104.29	109.26	108.47	101.74	100.51	104.8
