## Supplementary material for "Molecular prosthetics for CFTR designed for anion selectivity outperform amphotericin B in cultured cystic fibrosis airway epithelia": Source Data: Supplementary Data (Extended_Figure_2c).xlsx

### Sheet: MHC Toxicity S-data-Fig-2c
		%Hemolysis
	Concentration (µM)	AmB			AmB-AA			C2'epiAmB			C2'epiAmB-AA
	1	66.074	97.359	-1.778	-3.606	-6.45	-2.996	-4.418	5.536	-6.856	-1.371	-6.044	-7.263
	2	5.942	8.989	8.989	-4.825	-3.809	-1.981	-5.637	-6.247	-4.012	-4.012	8.177	-5.028
	3	17.522	41.899	16.506	-1.778	-2.793	-4.418	-7.669	-5.841	-7.466	-4.215	-3.606	-6.044
	4	58.964	50.025	24.022	-0.965	-0.559	-0.152	-8.075	-7.263	-8.278	85.373	-4.418	-5.841
	6	57.339	94.718	89.639	13.255	9.599	13.459	51.447	-8.481	-7.872	-4.012	-5.637	-6.044
	8	20.163	92.483	78.466	21.178	30.523	23.819	-9.904	-9.091	-7.872	-3.403	-2.793	-2.793
	10	105.485	129.457	106.907	103.25	40.071	92.89	-10.31	-11.122	-9.497	-0.762	-0.356	-1.371
	15	96.953	115.642	92.483	94.718	57.948	68.309	-8.685	-10.919	-8.888	2.285	4.114	2.895
	20	104.469	113.002	79.482	104.469	81.92	81.31	-10.919	-10.107	-9.7	2.895	7.77	11.224
	30	94.109	120.315	91.671	90.046	100	92.28	-9.7	-8.685	-9.7	10.208	10.615	10.615
	40	94.312	104.266	122.143	115.846	119.299	148.959	-9.091	-9.294	-10.107	18.131	26.257	25.444
	60	120.721	101.625	109.345	95.937	122.346	109.345	-11.326	-10.716	-9.904	32.351	36.618	33.367
	80	116.049	114.83	113.408	106.704	125.19	89.436	-10.716	-10.513	-9.904	29.914	32.758	31.336
	100	116.252	132.301	169.68	122.55	131.082	112.798	-10.919	-10.716	-10.107	28.898	33.977	27.882
	200	101.016	124.175	146.521	114.22	128.035	85.78	-10.919	-7.669	-9.904	31.945	35.805	34.18
	300	95.734	112.798	114.627	101.422	103.657	106.907	-10.31	-10.31	-10.107	31.133	46.978	19.35
	400	97.765	130.066	139.614	97.969	111.173	98.172	-9.091	-9.7	-9.904	38.852	53.885	47.384
	500	89.639	102.235	77.044	100.609	105.688	102.641	-9.904	-9.497	-9.904	40.884	76.435	43.321
