## Supplementary material for "Molecular prosthetics for CFTR designed for anion selectivity outperform amphotericin B in cultured cystic fibrosis airway epithelia": Source Data: Supplementary Data (Fig 1b-e).xlsx

### Sheet: Sheet1
	Time (mins)	AmB (Shown in Graph		Time (mins)	AmB-AA (Shown in Graph		Time (mins)	AmB-NAcC(Shown in Graph		Time (mins)	DMSO (Shown in Graph
	0	-0.01221		0	-0.01526		0	-0.49744		0	-0.0946045
	0.5	-0.0061		0.5	0.057983		0.5	-1.01318		0.5	-0.0976562
	1	-0.03662		1	0.10376		1	-1.0437		0.833333	-0.0610352
	1.5	-0.04883		1.5	0.137329		1.5	-0.69885		0.85	-0.0946045
	2	-0.07324		2	0.158691		2	-0.47913		0.866667	-0.109863
	2.5	-0.03357		2.5	0.180054		2.5	0.842285		0.883333	-0.109863
	3	-0.08545		3.01667	0.20752		3	0.643921		0.9	-0.10376
	3.5	-0.11902		3.51667	0.241089		3.5	0.610352		0.916667	-0.119019
	4	-0.14343		4.01667	0.268555		4.01667	0.592041		1	-0.106812
	4.51667	-0.177		4.51667	0.292969		4.51667	0.62561		1.08333	-0.0976562
	5.01667	-0.18616		5.01667	0.314331		5.01667	0.653076		1.16667	-0.112915
	5.51667	-0.17395		5.51667	0.3479		5.51667	0.683594		1.25	-0.106812
	6.01667	-0.16174		6.01667	0.363159		6.01667	10.3394		1.33333	-0.109863
	6.51667	-0.14648		6.51667	0.369263		6.51667	9.47876		1.41667	-0.0854492
	7.01667	-0.13428		7.01667	0.390625		7.01667	9.31702		1.51667	-0.0976562
	7.51667	-0.13733		7.51667	0.405884		10.2167	-0.80872		1.6	-0.100708
	8.01667	-0.12207		8.01667	0.408936		10.7167	-0.58289		1.68333	-0.0976562
	8.51667	-0.13428		8.53333	0.408936		11.2167	-0.50964		1.76667	-0.10376
	9.01667	-0.10986		9.03333	0.415039		11.7333	-0.44861		1.85	-0.106812
	9.53333	-0.08545		9.53333	0.411987		12.2333	-0.38452		1.93333	-0.0946045
	10.0333	-0.07629		10.0333	0.415039		12.7333	-0.34485		2.01667	-0.112915
	10.5333	-0.05798		10.5333	0.43335		13.2333	-0.29297		2.1	-0.106812
	11.0333	-0.04272		11.0333	0.43335		13.7333	-0.24719		2.18333	-0.0976562
	11.5333	-0.02747		11.5333	0.43335		14.2333	-0.66528		2.26667	-0.0701904
	12.0333	-0.02136		12.0333	0.442505					2.35	-0.0976562
	12.5333	-0.03052		12.5333	0.439453					2.43333	-0.115967
	13.0333	-0.02747		13.0333	0.442505					2.51667	-0.125122
	13.5333	-0.03967		13.5333	0.442505					2.6	-0.109863
	14.0333	-0.03967		14.05	0.448608					2.68333	-0.106812
	14.55	-0.04883		14.55	0.439453					2.76667	-0.115967
	15.05	-0.04578		15.05	0.448608					2.85	-0.100708
	15.55	-0.05188		15.55	0.460815					2.93333	-0.112915
	16.05	-0.05493		16.05	0.469971					3.01667	-0.088501
	16.5667	-0.05188		16.55	0.473022					3.1	-0.112915
	17.0667	-0.05493		17.05	0.473022					3.18333	-0.109863
	17.5667	-0.06409		17.55	0.469971					3.26667	-0.10376
	18.0667	-0.06409		18.05	0.469971					3.35	-0.088501
	18.5667	-0.36316		18.55	0.494385					3.43333	-0.128174
	18.9167	-0.75073		19.05	0.280762					3.51667	-0.112915
	19	-0.81787		19.5667	-0.06104					3.6	-0.100708
	19.0833	-0.89722		20.0667	-0.23804					3.68333	-0.115967
	19.1667	-0.98267		20.5667	-0.39978					3.76667	-0.106812
	19.2667	-1.01624		21.0667	-0.47913					3.85	-0.0854492
	19.35	-1.07727		21.5667	-0.53101					3.93333	-0.115967
	19.4333	-1.10474		22.0667	-0.6012					4.01667	-0.119019
	19.5167	-1.16882		22.5667	-0.64087					4.1	-0.106812
	19.6	-1.18103		23.0667	-0.70496					4.18333	-0.112915
	19.6833	-1.25122		23.5667	-0.76294					4.26667	-0.088501
	19.7667	-1.25427		24.0667	-0.79651					4.35	-0.109863
	19.7833	-1.26953		24.5667	-0.80566					4.43333	-0.100708
	20.2833	-1.3916		25.0667	-0.80872					4.51667	-0.0946045
	20.7833	-1.47095		25.5833	-0.85754					4.6	-0.10376
	21.2833	-1.52893		26.0833	-0.91553					4.68333	-0.0671387
	21.7833	-1.59912		26.5833	-0.8667					4.76667	-0.247192
	22.2833	-1.62354		27.0833	-0.89722					4.85	-0.283813
	22.8	-1.68152		27.5833	-0.9491					4.93333	-0.402832
	23.3	-1.79749		28.0833	-0.92163					5.01667	-0.39978
	23.8	-0.81482		28.5833	-0.94604					5.1	-0.430298
	24.3	0.436401		29.0833	-0.97656					5.18333	-0.424194
	24.8	0.546265		29.5833	-0.99792					5.26667	-0.427246
	25.3	0.762939		30.0833	-1.01013					5.35	-0.43335
	25.8	1.26038		30.5833	-1.02844					5.43333	-0.445557
	26.3	1.7395		31.0833	-1.02539					5.51667	-0.460815
	26.8167	2.17285		31.5833	-1.08032					5.6	-0.485229
	27.3167	2.5238		32.1	-1.08032					5.7	-0.460815
	27.8167	2.80762		32.6	-1.10474					5.78333	-0.509644
	28.3167	3.02429		33.1	-1.07727					5.86667	-0.512695
	28.8167	3.17078		33.6	-1.10168					5.95	-0.534058
	29.3167	3.25623		34.1	-1.08643					6.03333	-0.527954
	29.8167	3.28979		34.6	-1.28479					6.11667	-0.540161
	30.3167	3.33862		35.1	1.297					6.2	-0.567627
	30.8167	3.37219		35.6	2.96631					6.28333	-0.57373
	31.3167	3.33557		36.1	3.03955					6.36667	-0.57373
	31.8167	3.32642		36.6167	2.61841					6.45	-0.598145
	32.3333	3.31726		37.1167	2.03857					6.53333	-0.564575
	32.8333	3.26233		37.6167	1.51672					6.61667	-0.604248
	33.3333	3.2196		38.1167	1.15662					6.7	-0.604248
	33.8333	3.18603		38.6167	0.860596					6.78333	-0.631714
	34.3333	3.15247		39.1167	0.62561					6.86667	-0.637817
	34.8333	3.12805		39.6167	0.390625					6.95	-0.637817
	35.3333	3.07922		40.1167	0.238037					7.03333	-0.65918
	35.8333	3.03345		40.6167	-0.00916					7.11667	-0.646973
	36.35	3.02124		41.1167	-0.25024					7.2	-0.646973
	36.85	2.97852		41.6167	-0.59204					7.28333	-0.662231
	37.35	2.98462		42.1333	-0.93384					7.36667	-0.671387
	37.85	2.98157		42.6333	-1.31836					7.45	-0.665283
	38.35	2.92053		43.1333	-1.79138					7.53333	-0.692749
	38.85	2.84729		43.6333	-2.29797					7.61667	-0.680542
	39.35	2.76489		44.1333	-2.81982					7.7	-0.695801
	39.85	2.66113		44.6333	-3.32947					7.78333	-0.683594
	40.35	2.61841		45.1333	-3.83301					7.86667	-0.686646
	40.75	2.54517		45.6333	-4.30908					7.95	-0.708008
	40.7667	2.53906		46.1333	-4.7699					8.03333	-0.695801
	46.0667	0.012207		46.6333	-5.2124					8.11667	-0.726318
	46.5667	-0.03357		47.15	-5.58472					8.2	-0.717163
	47.0833	-0.05798		47.65	-5.97229					8.28333	-0.698853
	47.5833	-0.09155		48.15	-6.28052					8.36667	-0.744629
	47.6667	-0.0946		48.65	-6.604					8.45	-0.72937
	48.1833	-0.10986		49.15	-6.89392					8.53333	-0.723267
	48.6833	-0.0946		49.65	-7.15637					8.61667	-0.735474
	49.1833	-0.0824		50.15	-7.35779					8.7	-0.717163
	49.6833	-0.0885		50.65	-7.54395					8.78333	-0.741577
	50.1833	-0.08545		51.15	-7.7301					8.86667	-0.747681
	50.6833	-0.07629		51.65	-7.89795					8.95	-0.756836
	51.1833	-0.07935		52.1667	-8.05054					9.03333	-0.753784
	51.6833	-0.05798		52.6667	-8.13599					9.11667	-0.753784
	52.65	-0.65613		53.1667	-8.24585					9.2	-0.723267
	53.15	-1.09558		53.6667	-8.3252					9.28333	-0.744629
	53.65	-1.3031		54.1667	-8.38928					9.36667	-0.78125
	54.15	-1.34583		54.6667	-8.49304					9.45	-0.759888
	54.65	-1.33057		55.1667	-8.57544					9.53333	-0.787354
	55.1667	-1.30005		55.6667	-8.63037					9.61667	-0.765991
	55.6667	-1.21155		56.1667	-8.69751					9.7	-0.769043
	56.1667	-1.11389		56.6667	-8.74023					9.78333	-0.775146
				57.1833	-8.79211					9.86667	-0.775146
				57.6833	-8.81653					9.95	-0.769043
				58.1833	-8.8562					10.0333	-0.753784
				58.6833	-8.87451					10.1167	-0.765991
				59.1833	-8.90808					10.2	-0.787354
				59.6833	-8.90503					10.2833	-0.78125
				60.1833	-8.92639					10.3667	-0.775146
				60.6833	-8.94165					10.45	-0.765991
				61.1833	-8.99353					10.5333	-0.756836
				61.7	-8.88062					10.6167	-0.778198
				62.2	-8.85315					10.7	-0.793457
				62.7	-8.89893					10.7833	-0.765991
				63.2	-9.12476					10.8667	-0.775146
				63.7	0.396729					10.95	-0.793457
				64.2	0.335693					11.0333	-0.775146
				64.7	0.283813					11.1167	-0.796509
				65.2167	0.247192					11.2	-0.802612
				65.7167	0.228882					11.3	-0.784302
				68.9833	-0.23499					11.3833	-0.784302
				69.5	-0.1709					11.4667	-0.784302
				70	-0.13733					11.55	-0.796509
				70.5	-0.10681					11.6333	-0.765991
				71	-0.0824					11.7167	-0.790405
				71.5	-0.07324					11.8	-0.787354
				72	-0.05493					11.8833	-0.78125
				72.5	-0.03357					11.9667	-0.793457
				73	-0.01831					12.05	-0.796509
				73.5167	-0.00305					12.1333	-0.78125
				74.0167	-0.00916					12.2167	-0.802612
				74.5167	-0.00305					12.3	-0.784302
				75.0167	0.003052					12.3833	-0.790405
				75.5167	0.009155					12.4667	-0.772095
				75.6667	0.006104					12.55	-0.784302
				75.75	-0.00916					12.6333	-0.772095
				76.25	0.009155					12.7167	-0.790405
				76.75	-0.64392					12.8	-0.805664
				77.25	-1.08337					12.8833	-0.784302
				77.7667	-1.28479					12.9667	-0.805664
				78.2667	-1.42822					13.05	-0.796509
				78.7667	-1.51672					13.1333	-0.784302
				79.2667	-1.57776					13.2167	-0.808716
				79.7667	-1.64185					13.3	-0.778198
				80.2667	-1.67847					13.3833	-0.793457
				80.7667	-1.7334					13.4667	-0.796509
				81.2667	-1.76086					13.55	-0.787354
				81.7667	-1.80359					13.6333	-0.811768
				82.2833	-1.82495					13.7167	-0.839233
				82.7833	-1.85242					13.8	-0.802612
				83.2833	-1.87683					13.8833	-0.811768
				83.7833	-1.87073					13.9667	-0.799561
				84.2833	-1.89514					14.05	-0.802612
				84.7833	-1.9104					14.1333	-0.805664
				85.2833	-1.92871					14.2167	-0.796509
				85.8	-1.9165					14.3	-0.799561
				86.3	-1.95923					14.3833	-0.784302
				86.8	-1.94397					14.4667	-0.805664
				87.3	-1.96533					14.55	-0.790405
				87.8	-1.95923					14.6333	-0.796509
				88.3	-1.97144					14.7167	-0.796509
				88.8	-1.98364					14.8	-0.811768
										14.8833	-0.811768
										14.9667	-0.817871
										15.05	-0.827026
										15.1333	-0.811768
										15.2333	-0.830078
										15.3167	-0.811768
										15.4	-0.83313
										15.4833	-0.823975
										15.5667	-0.802612
										15.65	-0.799561
										15.7333	-0.830078
										15.8167	-0.808716
										15.9	-0.796509
										15.9833	-0.814819
										16.0667	-0.799561
										16.15	-0.811768
										16.2333	-0.842285
										16.3167	-0.817871
										16.4	-0.814819
										16.4833	-0.823975
										16.5667	-0.827026
										16.65	-0.811768
										16.7333	-0.823975
										16.8167	-0.823975
										16.9	-0.830078
										16.9833	-0.83313
										17.0667	-0.836182
										17.15	-0.830078
										17.2333	-0.820923
										17.3167	-0.820923
										17.4	-0.820923
										17.4833	-0.857544
										17.5667	-0.839233
										17.65	-0.845337
										17.7333	-0.820923
										17.8167	-0.839233
										17.9	-0.836182
										17.9833	-0.830078
										18.0667	-0.820923
										18.15	-0.820923
										18.2333	-0.820923
										18.3167	-0.787354
										18.4	-0.802612
										18.4833	-0.814819
										18.5667	-0.830078
										18.65	-0.842285
										18.7333	-0.845337
										18.8167	-0.842285
										18.9	-0.830078
										18.9833	-0.836182
										19.0667	-0.827026
										19.15	-0.845337
										19.2333	-0.845337
										19.3167	-0.845337
										19.4	-0.863647
										19.4833	-0.842285
										19.5833	-0.842285
										19.6667	-0.842285
										19.75	-0.817871
										19.8333	-0.830078
										19.9167	-0.854492
										20	-0.842285
										20.0833	-0.854492
										20.1667	-0.860596
										20.25	-0.863647
										20.3333	-0.857544
										20.4167	-0.878906
										20.5	-0.85144
										20.5833	-0.872803
										20.6667	-0.854492
										20.75	-0.854492
										20.8333	-0.875854
										20.9167	-0.872803
										21	-0.878906
										21.0833	-0.869751
										21.1667	-0.888062
										21.25	-0.875854
										21.3333	-0.881958
										21.4167	-0.85144
										21.5	-0.854492
										21.5833	-0.857544
										21.6667	-0.888062
										21.75	-0.866699
										21.8333	-0.85144
										21.9167	-0.888062
										22	-0.845337
										22.0833	-0.869751
										22.1667	-0.85144
										22.25	-0.872803
										22.3333	-0.875854
										22.4167	-0.872803
										22.5	-0.85144
										22.5833	-0.863647
										22.6667	-0.866699
										22.75	-0.872803
										22.8333	-0.854492
										22.9167	-0.894165
										23	-0.863647
										23.0833	-0.854492
										23.1667	-0.854492
										23.25	-0.869751
										23.3333	-0.897217
										23.4167	-0.872803
										23.5	-0.869751
										23.5833	-0.878906
										23.6833	-0.878906
										23.7667	-0.85144
										23.85	-0.866699
										23.9333	-0.866699
										24.0167	-0.875854
										24.1	-0.88501
										24.1833	-0.860596
										24.2667	-0.881958
										24.35	-0.869751
										24.4333	-0.863647
										24.5167	-0.872803
										24.6	-0.878906
										24.6833	-0.875854
										24.7667	-0.878906
										24.85	-0.854492
										24.9333	-0.860596
										25.0167	-0.872803
										25.1	-0.845337
										25.1833	-0.836182
										25.2667	-0.869751
										25.35	-0.866699
										25.4333	-0.863647
										25.5167	-0.869751
										25.6	-0.90332
										25.6833	-0.866699
										25.7667	-0.875854
										25.7833	-1.06201
										25.8667	-1.08032
										25.95	-3.17688
										26.0333	-3.93982
										26.1167	1.18103
										26.2	-19.4244
										26.2833	-16.2231
										26.3667	-23.4467
										26.45	-28.9337
										26.5333	-10.9344
										26.6167	-33.847
										26.7	-29.1229
										26.7833	-16.571
										26.8667	-5.97839
										26.95	7.31201
										27.0333	-16.7145
										27.1167	-15.2771
										27.2	-17.691
										27.2833	2.36511
										27.3667	10.8215
										27.45	8.52051
										27.5333	2.85034
										27.6167	22.1344
										27.7	25.8057
										27.7833	-4.6936
										27.8667	-2.33459
										27.95	-1.61743
										28.0333	-1.32446
										28.1333	-1.20544
										28.2167	-1.12
										28.3	-1.09863
										28.3833	-1.06506
										28.4667	-1.04065
										28.55	-1.0437
										28.6333	-1.03455
										28.7167	-0.997925
										28.8	-0.949097
										28.8833	-0.985718
										28.9667	-0.93689
										29.05	-0.900269
										29.1333	-0.906372
										29.2167	-0.836182
										29.3	-0.848389
										29.3833	-0.820923
										29.4667	-0.802612
										29.55	-0.772095
										29.6333	-0.765991
										29.7167	-0.765991
										29.8	-0.732422
										29.8833	-0.71106
										29.9667	-0.723267
										30.05	-0.83313
										30.1333	-0.961304
										30.2167	-2.36206
										30.3	-1.18408
										30.3833	-1.22986
										30.4667	-1.25122
										30.55	-1.27869
										30.6333	-1.29089
										30.7167	-1.28479
										30.8	-1.29089
										30.8833	-1.31226
										30.9667	-1.31226
										31.05	-1.29395
										31.1333	-1.30615
										31.2167	-1.3031
										31.3	-1.31836
										31.3833	-1.297
										31.4667	-1.297
										31.55	-1.33057
										31.6333	-1.33362
										31.7167	-1.297
										31.8	-1.30005
										31.8833	-1.31836
										31.9667	-1.32141
										32.05	-1.34583
										32.1333	-1.30615
										32.2167	-1.32141
										32.3	-1.34583
										32.4	-1.34888
										32.4833	-1.33667
										32.5667	-1.34583
										32.65	-1.37024
										32.7333	-1.33972
										32.8167	-1.34888
