## Supplementary material for "Molecular prosthetics for CFTR designed for anion selectivity outperform amphotericin B in cultured cystic fibrosis airway epithelia": Source Data: Supplementary Data (Fig 1g).xlsx

### Sheet: Sheet1
Maximum % growth relative to WT
DMSO	AmB	AmB-AA	NACC
18.2	83.2	51.3	103.5
18.2	45.1	32.7	52.9
14.9	45.5	24.5	80
10.4	37.7	30.5	40.7
24.5434	85.2	50.7	102.5
19.3963	65.4	40.9	89.5
17.1666	40.9	33.5	52.3
10.5521	43.1	24.6	58.2
14.0145	48	33.3	70.1
13.3512	39.6	33.5	52.6
13.3257	38.6	31.4	54.8
16.3846	50.5	35.6	63.7
