## Supplementary material for "Molecular prosthetics for CFTR designed for anion selectivity outperform amphotericin B in cultured cystic fibrosis airway epithelia": Source Data: Supplementary Data (Figure 1f).xlsx

### Sheet: Sheet1
Figure 1f - PCl/PNa values
AmB	AmB-NAcC	AmB-AA
0.0557374	0.029463	4.05816
0.166154	0.0632735	4.03038
0.0104614	0.03886	2.44137
0.0161209	0.0339529	5.4815
0.0571697	0.195323	1.73548
	0.0681842	3.1133
	0.0392879	2.53823
		2.97311
