## Supplementary material for "Molecular prosthetics for CFTR designed for anion selectivity outperform amphotericin B in cultured cystic fibrosis airway epithelia": Source Data: Supplementary Data (Figure 2a-2b).xlsx

### Sheet: Figure 2a-2b ASL pH
ASL pH							ASL pH
Vehicle	AmB 2µM	AmB 20µM	AmB 50µM	AmB 100µM	AmB-AA 2µM		Vehicle	AmB-AA 2µM	AmB-AA 20µM	AmB-AA 50µM	AmB-AA 100µM	AmB 2µM
7.16267	7.37094	7.30607	7.27406	7.23811	7.39816		6.92425	7.30297	7.69331	7.40309	7.40683	7.03557
7.16562	7.29962	7.28513	7.27788	7.23004	7.29615		6.91238	7.47462	7.51151	7.44007	7.30399	7.00986
7.15139	7.30196	7.28301	7.30248	7.22833	7.38753		6.93468	7.44866	7.50715	7.43349	7.64181	7.05466
7.20423	7.27594	7.27646	7.17671	7.14594	7.5118		7.2093	7.42107	7.47117	7.41258	7.5972	7.13606
7.22293	7.28093	7.22056	7.12415	7.25774	7.5276		6.91685	7.39809	7.42557	7.44073	7.73045	7.19349
7.24787	7.32241	7.17441	7.12826	7.2242	7.48829		6.93915	7.34751	7.93807	7.37222	7.63418	7.19705
							6.96066	7.43947	7.57071	7.3261	7.62937	7.24378
							7.04747	7.62695	7.44356	7.3207	7.77588	7.09037
