## Supplementary material for "Molecular prosthetics for CFTR designed for anion selectivity outperform amphotericin B in cultured cystic fibrosis airway epithelia": Source Data: Supplementary Data (Figure 2c).xlsx

### Sheet: Figure 2 C - Raw Traces
	Gt (mS/cm^2)						Gt (mS/cm^2)						Gt (mS/cm^2)						Gt (mS/cm^2)						Gt (mS/cm^2)						Gt (mS/cm^2)						Gt (mS/cm^2)
Time (min)	AmB 2.6µM	AmB 2.6µM	AmB-AA 2.6µM	AmB-AA 2.6µM		Time (min)	AmB 5.3µM	AmB 5.3µM	AmB-AA 5.3µM	AmB-AA 5.3µM		Time (min)	AmB 10.75µM	AmB 10.75µM	AmB-AA 10.75µM	AmB-AA 10.75µM		Time (min)	AmB 21.5µM	AmB 21.5µM	AmB-AA 21.5µM	AmB-AA 21.5µM		Time (min)	AmB 43µM	AmB 43µM	AmB-AA 43µM	AmB-AA 43µM		Time (min)	AmB 100µM	AmB 100µM	AmB-AA 100µM	AmB-AA 100µM		Time (min)	AmB 100µM	AmB 100µM	AmB-AA 100µM	AmB-AA 100µM
0	0.67121	0.677795	0.54374	0.652369		0	0.795031	0.985267	1.01424	0.881107		0	0.587252	0.623001	0.999169	0.77417		0	0.686297	0.714923	0.947571	1.12141		0	0.452983	0.403367	0.443318	0.927594		0	1.65297	4.34296	2.67446	2.83466		0	2.57362	2.42055	1.89838	1.84093
0.333333	0.650583	0.653338	0.520448	0.62686		0.35	0.774834	0.948288	0.952962	0.984721		0.333333	0.570468	0.599738	0.970909	0.756627		0.35	0.665995	0.685189	0.938598	1.08555		0.166667	0.448598	0.398598	0.438508	0.918069		0.166667	1.62831	4.3248	2.66057	2.81608		0.333333	2.51311	2.37806	1.8972	1.8523
0.666667	0.631112	0.633836	0.499896	0.601951		0.683333	0.753534	0.913316	0.901742	0.946949		0.666667	0.556966	0.578846	0.942185	0.745874		0.683333	0.646294	0.659144	0.930894	1.05287		0.333333	0.444367	0.39333	0.433671	0.911039		0.333333	1.63307	4.30219	2.65802	2.79268		0.666667	2.45364	2.32978	1.92424	1.86496
1	0.613658	0.612819	0.480168	0.580779		1.01667	0.732961	0.880575	0.850841	0.906792		1	0.54177	0.560749	0.916151	0.731379		1.01667	0.630385	0.633892	0.919392	1.0231		0.5	0.44002	0.389413	0.428801	0.902877		0.5	1.63525	4.27031	2.64313	2.77897		1	2.38713	2.28656	1.94446	1.87734
1.33333	0.599775	0.593704	0.462126	0.557561		1.35	0.713288	0.850022	0.806879	0.866216		1.35	0.530592	0.543143	0.891674	0.722498		1.35	0.615992	0.614996	0.906819	0.997925		0.666667	0.43595	0.385988	0.424543	0.894212		0.666667	1.64313	4.26673	2.62132	2.75473		1.33333	2.33195	2.24843	1.95877	1.88103
1.66667	0.587619	0.576584	0.445484	0.535852		1.68333	0.690826	0.820135	0.767097	0.827061		1.68333	0.518348	0.528094	0.865748	0.710462		1.68333	0.601581	0.596093	0.891817	0.972194		0.833333	0.431448	0.382435	0.419173	0.889383		0.833333	1.62927	4.24097	2.61674	2.7398		1.66667	2.27044	2.1941	1.96862	1.89011
2	0.573042	0.559225	0.428705	0.514685		2.01667	0.67199	0.789019	0.730413	0.788566		2.01667	0.507827	0.513417	0.844993	0.69944		2.01667	0.588625	0.579584	0.87607	0.944248		1	0.428303	0.379561	0.414074	0.88104		1	1.62481	4.21341	2.59584	2.71894		2	2.2141	2.14535	1.98533	1.89897
2.33333	0.561972	0.544697	0.416223	0.497154		2.35	0.653417	0.763035	0.697143	0.75453		2.35	0.498003	0.49961	0.82355	0.686879		2.35	0.574625	0.561502	0.859323	0.919781		1.16667	0.424685	0.375762	0.41176	0.875262		1.16667	1.62927	4.19058	2.5796	2.6973		2.33333	2.15954	2.10683	1.99855	1.8952
2.66667	0.551583	0.530172	0.404137	0.480252		2.68333	0.635376	0.737852	0.667523	0.719254		2.68333	0.486807	0.48693	0.803375	0.674932		2.68333	0.56326	0.548582	0.839958	0.806414		1.33333	0.42108	0.372648	0.408685	0.868671		1.33333	1.62481	4.16414	2.56834	2.67678		2.68333	2.1021	2.06057	2.04737	1.90196
3	0.541732	0.516285	0.394785	0.465275		3.01667	0.617006	0.712233	0.640503	0.689035		3.01667	0.478448	0.476358	0.784108	0.661911		3.01667	0.551415	0.536534	0.819531	0.870231		1.5	0.4188	0.36897	0.404591	0.866571		1.5	1.62014	4.15744	2.54909	2.65551		3.01667	2.04828	2.00605	2.02375	1.90719
3.33333	0.532852	0.505524	0.384745	0.452194		3.35	0.599662	0.690386	0.617704	0.659415		3.35	0.472262	0.466864	0.763528	0.650453		3.35	0.541653	0.525045	0.798672	0.845586		1.66667	0.415813	0.364836	0.401602	0.862715		1.66667	1.60324	4.12226	2.52627	2.63549		3.35	2.00062	1.96364	2.0388	1.90444
3.68333	0.52302	0.495585	0.376397	0.437019		3.68333	0.585446	0.669197	0.59702	0.631288		3.68333	0.463937	0.456608	0.746101	0.638396		3.7	0.530799	0.513379	0.777113	0.821047		1.83333	0.413856	0.363028	0.396696	0.855542		1.83333	1.58926	4.11026	2.50078	2.62449		3.68333	1.94532	1.91517	2.02273	1.9025
4.01667	0.514847	0.487159	0.36853	0.424384		4.01667	0.572016	0.64997	0.580289	0.605986		4.01667	0.456575	0.448049	0.730431	0.626378		4.03333	0.523908	0.50477	0.75786	0.796421		2	0.409394	0.360717	0.392514	0.850402		2	1.58448	4.09323	2.4787	2.5994		4.01667	1.8962	1.86721	2.04464	1.90871
4.35	0.509362	0.477158	0.362981	0.414252		4.35	0.559601	0.630366	0.563292	0.581166		4.35	0.45	0.438427	0.712045	0.614382		4.36667	0.514806	0.493929	0.73887	0.771766		2.16667	0.406182	0.359247	0.390653	0.841441		2.16667	1.57084	4.07197	2.46634	2.56948		4.35	1.84638	1.81641	2.03254	1.9124
4.68333	0.502094	0.47058	0.358612	0.403316		4.7	0.547604	0.612792	0.549182	0.55731		4.68333	0.444888	0.433123	0.696351	0.603239		4.7	0.507592	0.48629	0.720738	0.750059		2.35	0.402927	0.357087	0.39077	0.834446		2.33333	1.56432	4.03574	2.43974	2.5498		4.68333	1.79697	1.76228	2.06765	1.91381
5.01667	0.499688	0.463773	0.352618	0.395513		5.03333	0.535792	0.598544	0.536886	0.536444		5.03333	0.440338	0.426841	0.681287	0.591328		5.03333	0.498571	0.478889	0.703893	0.728763		2.51667	0.401414	0.355146	0.386605	0.832007		2.5	1.55832	4.00083	2.41417	2.53039		5.01667	1.75046	1.71459	2.04629	1.91567
5.35	0.494887	0.456373	0.347697	0.38677		5.36667	0.525587	0.585825	0.525057	0.518291		5.36667	0.435865	0.421885	0.666713	0.5795		5.36667	0.493292	0.471593	0.687884	0.710491		2.68333	0.398124	0.352262	0.384317	0.824498		2.66667	1.54895	3.98673	2.39463	2.50404		5.35	1.73177	1.66909	2.03982	1.92082
5.68333	0.492455	0.452434	0.3452	0.379338		5.7	0.51458	0.571717	0.514153	0.500313		5.7	0.432962	0.418284	0.653469	0.568561		5.7	0.487001	0.466544	0.672287	0.690283		2.85	0.392936	0.351117	0.383289	0.818647		2.83333	1.53928	3.96084	2.36563	2.48206		5.68333	2.52208	1.82263	2.05692	1.92758
6.01667	0.488283	0.445655	0.34271	0.372309		6.03333	0.504897	0.557783	0.506951	0.487424		6.03333	0.429973	0.410961	0.641115	0.558996		6.03333	0.482461	0.462038	0.658121	0.672917		3.01667	0.389905	0.348461	0.381039	0.81474		3.01667	1.53601	3.94588	2.34121	2.45914		6.01667	2.77437	2.24737	2.24807	1.92939
6.35	0.483632	0.442069	0.339887	0.3676		6.36667	0.497227	0.548218	0.499143	0.472674		6.36667	0.42735	0.407143	0.632056	0.548929		6.36667	0.476642	0.458262	0.64366	0.655572		3.18333	0.38897	0.345619	0.378202	0.810407		3.18333	1.53921	3.92656	2.31398	2.43002		6.36667	3.30558	2.32167	2.40782	1.99917
6.7	0.481517	0.438135	0.336647	0.360514		6.7	0.49061	0.536731	0.492675	0.46145		6.7	0.425267	0.40268	0.618334	0.541627		6.7	0.471593	0.451637	0.630791	0.641041		3.35	0.387011	0.343479	0.375644	0.803656		3.35	1.52945	3.89465	2.2958	2.40195		6.7	3.95747	2.43745	2.97767	2.15149
7.03333	0.478125	0.434661	0.334528	0.356841		7.03333	0.4833	0.52706	0.48654	0.448968		7.03333	0.423958	0.39926	0.60598	0.532934		7.03333	0.468233	0.449223	0.62079	0.62409		3.51667	0.38617	0.340953	0.373892	0.794045		3.51667	1.5207	3.86731	2.27161	2.37905		7.03333	4.64826	2.61551	3.79921	2.51937
7.36667	0.476181	0.431978	0.333276	0.352294		7.36667	0.478634	0.519605	0.483662	0.436617		7.36667	0.422171	0.397181	0.597207	0.525734		7.38333	0.463849	0.444999	0.608118	0.609837		3.68333	0.383504	0.338734	0.369525	0.790201		3.68333	1.50589	3.8332	2.24126	2.34865		7.36667	5.35774	2.86063	4.6597	3.09366
7.7	0.476006	0.429836	0.333983	0.349233		7.7	0.472237	0.511393	0.480234	0.431633		7.7	0.420937	0.39486	0.589187	0.518275		7.71667	0.46254	0.442097	0.59795	0.596866		3.85	0.379555	0.336448	0.365854	0.78526		3.85	1.49602	3.81094	2.22004	2.33131		7.7	6.08773	3.1659	5.71479	3.80253
8.03333	0.477202	0.427962	0.332768	0.345249		8.03333	0.46789	0.505705	0.477658	0.423623		8.03333	0.419788	0.39236	0.581284	0.511899		8.05	0.458305	0.437005	0.588905	0.585691		4.01667	0.378385	0.334821	0.3632	0.778524		4.01667	1.48239	3.77089	2.19407	2.29902		8.03333	6.78546	3.52179	6.45473	4.52256
8.36667	0.478706	0.426653	0.331986	0.34351		8.38333	0.464084	0.499818	0.47412	0.417158		8.36667	0.419475	0.389675	0.572433	0.504786		8.38333	0.455914	0.435803	0.580143	0.573477		4.18333	0.377582	0.33194	0.360562	0.773144		4.18333	1.46723	3.7541	2.16281	2.27628		8.36667	7.44056	3.92816	7.21439	5.16039
8.7	0.478023	0.425759	0.331119	0.344912		8.71667	0.459285	0.493383	0.471126	0.409103		8.71667	0.418483	0.388593	0.564695	0.501961		8.71667	0.453703	0.432662	0.571641	0.565289		4.35	0.373756	0.332319	0.358583	0.766579		4.35	1.45072	3.73196	2.142	2.24667		8.7	8.06392	4.3758	7.85784	5.68776
9.03333	0.475259	0.424778	0.330456	0.344938		9.05	0.457031	0.487618	0.469327	0.405648		9.05	0.419837	0.385824	0.55963	0.496225		9.05	0.453772	0.43194	0.56499	0.556058		4.51667	0.37229	0.330171	0.355853	0.763273		4.51667	1.43939	3.70894	2.11424	2.22621		9.03333	8.66426	4.82073	8.32266	6.12245
9.38333	0.478389	0.424242	0.329712	0.341414		9.38333	0.454813	0.483628	0.469523	0.40025		9.38333	0.419635	0.38405	0.554594	0.492345		9.38333	0.453311	0.432334	0.557305	0.529636		4.68333	0.372104	0.330312	0.353564	0.75407		4.68333	1.42511	3.6826	2.09095	2.19785		9.36667	9.20115	5.2775	8.80256	6.47539
9.71667	0.48153	0.424878	0.331702	0.342735		9.71667	0.452785	0.48132	0.47079	0.396791		9.71667	0.421018	0.385474	0.55074	0.486536		9.71667	0.450578	0.430894	0.551572	0.539926		4.85	0.371084	0.330187	0.351138	0.750644		4.85	1.41003	3.65401	2.06174	2.16776		9.7	9.55988	5.69929	9.24231	6.77433
10.05	0.483656	0.423687	0.332813	0.343075		10.05	0.449536	0.475293	0.471656	0.393861		10.05	0.420872	0.384702	0.545904	0.480601		10.05	0.448442	0.431149	0.546446	0.532824		5.01667	0.368732	0.327379	0.348054	0.749357		5.01667	1.39863	3.62147	2.0315	2.14669		10.05	9.97711	6.11259	9.56064	7.0102
10.3833	0.489159	0.425255	0.334004	0.344298		10.3833	0.447941	0.47149	0.470588	0.393821		10.3833	1.12014	0.576812	0.539714	0.477212		10.3833	0.445518	0.431342	0.540273	0.526472		5.18333	0.364735	0.323596	0.348229	0.742177		5.18333	1.38309	3.59843	2.00752	2.11893		10.3833	10.3064	6.45999	9.82125	7.22389
10.7167	1.00893	0.503668	0.334887	0.344185		10.7167	0.638141	0.476019	0.473296	0.390965		10.7167	1.42893	1.27582	0.680014	0.530787		10.7167	0.446135	0.432175	0.535786	0.521647		5.35	0.362276	0.322896	0.34806	0.738298		5.35	1.40636	3.56639	1.98411	1.29065		10.7167	10.6894	6.80099	10.1519	7.40958
11.05	1.25721	1.13903	0.442447	0.376425		11.05	1.41562	1.16075	0.599476	0.392686		11.05	1.74941	1.52856	0.763701	0.626199		11.05	0.44411	0.428839	0.5321	0.515444		5.51667	0.361536	0.319149	0.34335	0.726531		5.51667	1.62112	3.52327	1.95825	2.06977		11.05	11.0034	7.12528	10.3133	7.53762
11.3833	1.28485	1.203	0.535327	0.508141		11.3833	1.61787	1.33579	0.710316	0.541963		11.3833	2.20617	1.94872	0.812468	0.678478		11.3833	0	24	1	1		5.68333	0.359128	0.317884	0.341226	0.728334		5.68333	2.04872	3.6354	1.97696	2.02958		11.3833	11.4409	7.45349	10.5609	7.69065
11.7167	1.39407	1.23964	0.581564	0.578947		11.7167	2.06238	1.57957	0.754182	0.62422		11.7167	2.72859	2.38704	0.831204	0.696961		11.7167	6	4.5	9	1.5		5.86667	0.357406	0.317674	0.339051	0.723624		5.85	2.20929	3.797	2.19339	1.74025		11.7167	11.5802	7.67252	10.5777	7.80391
12.05	1.5741	1.34457	0.602028	0.611567		12.0667	2.56512	1.8833	0.770523	0.663241		12.05	3.25662	2.83963	0.840252	0.704862		12.05	0.446036	0.430608	0.523483	0.505047		6.03333	0.355291	0.314775	0.33704	0.722564		6.01667	2.27766	3.9768	2.35284	2.3128		12.05	11.9106	7.95372	10.7791	7.9422
12.3833	1.77928	1.49649	0.609396	0.624075		12.4	3.07687	2.20124	0.771835	0.680312		12.3833	3.80746	3.29046	0.849651	0.708379		12.3833	0.447252	0.431182	0.521406	0.500468		6.2	0.353533	0.312935	0.33551	0.717849		6.18333	2.4	4.05696	2.41753	2.46737		12.3833	12.1868	8.18112	10.8311	8.00166
12.7167	2	1.69106	0.609824	0.627018		12.7333	3.54133	2.53239	0.771559	0.685299		12.7333	4.36091	3.75234	0.860359	0.717119		12.7333	0.482776	0.432099	0.519574	0.496872		6.36667	0.351899	0.310679	0.334493	0.716244		6.35	2.5641	4.09532	2.52044	2.65847		12.7167	12.3721	8.38952	11.1758	8.07479
13.05	2.22529	1.89903	0.606399	0.625057		13.0667	3.99416	2.87284	0.767353	0.686303		13.0667	4.92252	4.24097	0.867587	0.729219		13.0667	1.286	0.916587	0.565851	0.495285		6.53333	0.350463	0.310586	0.334063	0.710037		6.51667	2.76737	4.14083	2.67771	2.86583		13.05	12.6451	8.58482	11.2421	8.09343
13.4	2.44442	2.09699	0.606699	0.616494		13.4	4.46788	3.22427	0.766247	0.684511		13.4	5.48542	4.68649	0.87837	0.746215		13.4	1.47943	1.2808	0.714254	0.595799		6.7	0.349363	0.309705	0.332275	0.705792		6.7	2.96293	4.21156	2.89958	3.04084		13.3833	12.8738	8.72777	11.4192	8.19369
13.7333	2.64662	2.29804	0.60625	0.619696		13.7333	4.92406	3.58548	0.763329	0.683234		13.7333	5.99812	5.16407	0.890134	0.760446		13.7333	1.84071	1.63257	0.806124	0.672609		6.86667	0.34985	0.306853	0.330801	0.70108		6.86667	3.19361	4.29393	3.17426	3.28333		13.7167	13.0054	8.93861	11.6618	8.24549
14.0667	2.83171	2.48081	0.60692	0.616905		14.0667	5.36577	3.92921	0.755906	0.683458		14.0667	6.49763	5.63796	0.905192	0.77713		14.0667	2.24895	2.08503	0.895527	0.709966		7.03333	0.347476	0.305743	0.330438	0.699178		7.03333	3.42521	4.38514	3.50931	3.52519		14.05	13.2756	9.06509	11.8848	8.33073
14.4	2.99625	2.657	0.606697	0.617217		14.4	5.78159	4.28114	0.752818	0.682894		14.4	6.98035	6.05668	0.914582	0.794541		14.4	2.65643	2.54881	1.00397	0.759296		7.2	0.34501	0.304495	0.328971	0.695369		7.2	3.66552	4.46447	3.87858	3.81883		14.4	13.4474	9.2069	12.1553	8.47838
14.7333	3.15079	2.81135	0.604222	0.616243		14.7333	6.19149	4.60412	0.748598	0.685299		14.7333	7.39352	6.45999	0.923454	0.816745		14.7333	3.08288	3.03593	1.13781	0.828478		7.36667	0.345394	0.303915	0.325726	0.693891		7.36667	3.88421	4.5821	4.29336	4.06517		14.7333	13.5106	9.30494	12.5647	8.56417
15.0667	3.29474	2.95937	0.603086	0.617596		15.0667	6.54229	4.92221	0.747031	0.684541		15.0667	7.83034	6.85043	0.9327	0.833738		15.0667	3.52274	3.52236	1.27814	0.919739		7.53333	0.343449	0.303365	0.324529	0.69442		7.53333	4.13615	4.70735	4.70758	4.36067		15.0667	13.8512	9.50445	12.8755	8.68835
15.4	3.39292	3.07968	0.606427	0.619443		15.4	6.8944	5.1948	0.740521	0.68801		15.4	8.15745	7.23516	0.942832	0.848857		15.4	3.95381	4.01962	1.4243	1.02377		7.7	0.343084	0.302586	0.322922	0.68831		7.7	4.35893	4.85664	5.1035	4.60345		15.4	13.769	9.52924	13.3356	8.93315
15.7333	3.50055	3.18601	0.607393	0.511438		15.7333	7.17801	5.4724	0.738359	0.68814		15.7333	8.54052	7.58281	0.951039	0.863534		15.7333	4.39634	4.50983	1.56641	1.13354		7.86667	0.344375	0.301543	0.320454	0.68659		7.86667	4.60231	5.00884	5.48376	4.86835		15.7333	14.0631	9.66265	13.8078	9.17176
16.0667	3.58879	3.27607	0.606627	0.622155		16.0833	7.4743	5.69573	0.735265	0.690037		16.0667	8.84764	7.84804	0.956716	0.884007		16.0667	4.85945	4.98495	1.70197	1.24656		8.03333	0.34178	0.301955	0.319109	0.681954		8.03333	4.84173	5.16148	5.80785	5.0494		16.0667	14.1031	9.77056	14.3982	8.25064
16.4	3.6383	3.35079	0.609194	0.62346		16.4167	7.72603	5.90245	0.732871	0.700124		16.4	9.11703	8.13706	0.962111	0.89913		16.4	5.26605	5.43973	1.84744	1.36043		8.2	0.342396	0.299888	0.318101	0.681876		8.2	5.07411	5.32945	6.14751	5.34333		16.4	14.4271	9.97617	15.1848	9.81595
16.75	3.70193	3.4117	0.609354	0.623164		16.75	7.92397	6.09506	0.733471	0.697705		16.75	9.3783	8.45215	0.971319	0.916746		16.75	5.67376	5.91155	1.96885	1.47653		8.36667	0.340732	0.298308	0.317956	0.677303		8.36667	5.30094	5.54258	6.39295	5.52241		16.7333	14.4706	10.0052	15.7365	10.216
17.0833	3.73977	3.44441	0.608134	0.626588		17.0833	8.12797	6.26367	0.734376	0.703492		17.0833	9.63618	8.72777	0.975548	0.932149		17.0833	6.06827	6.31953	2.08911	1.58439		8.53333	0.338004	0.297089	0.316819	0.673199		8.53333	5.50574	5.74342	6.64938	5.57193		17.0667	14.6382	10.0564	16.3418	10.6596
17.4167	3.76002	3.48226	0.61388	0.627483		17.4167	8.3676	6.39295	0.732845	0.708696		17.4167	9.91925	8.92193	0.980993	0.94999		17.4167	6.41165	6.75369	2.20275	1.6954		8.7	0.33719	0.294769	0.315395	0.671276		8.7	5.70553	5.89332	6.87554	5.7315		17.4	14.6968	10.1242	17.0319	11.1663
17.75	3.79447	3.5	0.613467	0.631039		17.75	8.50532	6.51289	0.733965	0.717669		17.75	10.1309	9.18034	0.99401	0.971544		17.75	6.77754	7.17761	2.30537	1.79452		8.86667	0.335432	0.294514	0.313376	0.670248		8.86667	5.90561	6.12015	7.09897	5.85732		17.7333	14.7913	10.2147	18.0507	11.5529
18.0833	3.7996	3.51444	0.614652	0.633118		18.0833	8.64086	6.59465	0.737524	0.725832		18.0833	10.3816	9.3593	0.99948	0.991541		18.0833	7.12863	7.54003	2.4024	1.89147		9.03333	0.335581	0.293407	0.31195	0.668218		9.03333	6.13602	6.32523	7.24887	5.97949		18.0833	14.847	10.2679	18.7251	12.0602
18.4167	3.79849	3.52217	0.616781	0.63581		18.4167	8.79102	6.69986	0.738877	0.73246		18.4167	10.5479	9.55821	1.01159	1.0084		18.4167	7.44643	7.88607	2.49366	1.99296		9.2	0.33467	0.292801	0.312139	0.664064		9.2	6.29744	6.52271	7.41911	6.09708		18.4167	15.0047	10.3419	19.3758	12.3948
18.75	3.79572	3.51592	0.618203	0.637769		18.75	8.87778	6.76003	0.741659	0.742466		18.75	10.667	9.69929	1.02298	1.02988		18.75	7.71498	8.2423	2.57717	2.07852		9.36667	0.332652	0.292527	0.312358	0.662171		9.36667	6.46527	6.73058	7.56491	6.22553		18.75	15.0898	10.3816	20.2484	12.744
19.0833	3.79004	3.51425	0.621131	0.642958		19.0833	8.98313	6.85592	0.747962	0.753056		19.0833	10.8251	9.83436	1.03431	1.04915		19.0833	7.98834	8.48806	2.66177	2.16994		9.53333	0.33179	0.291441	0.311546	0.660923		9.53333	6.68989	6.89527	7.66374	6.21691		19.0833	15.0896	10.4853	21.1982	13.1035
19.4167	3.77747	3.50055	0.623361	0.64194		19.4167	9.08515	6.87831	0.752526	0.766696		19.4167	11.0334	9.97196	1.05082	1.07234		19.4333	8.24678	8.83747	2.74594	2.24508		9.71667	0.332605	0.291476	0.310405	0.656653		9.7	6.82361	7.11169	7.82736	6.34433		19.4167	15.375	10.5328	22.1682	13.5571
19.75	3.75734	3.48261	0.626548	0.648534		19.7667	9.16619	6.95159	0.761871	0.778886		19.75	11.1087	10.0502	1.06453	1.09246		19.7667	8.55843	9.15985	2.82301	2.33528		9.88333	0.332778	0.290077	0.308866	0.654163		9.86667	6.95573	7.28279	7.98921	6.42657		19.75	15.2966	10.5826	22.8242	13.8329
20.1	3.73889	3.46946	0.630843	0.651097		20.1	9.20422	6.98475	0.768494	0.794103		20.1	11.2447	10.3169	1.07999	1.11594		20.1	8.70054	9.37756	2.90214	2.41463		10.05	0.332029	0.290118	0.307665	0.652679		10.0333	7.14232	7.47552	8.05448	6.46932		20.0833	15.4396	10.6781	23.6315	14.0614
20.4333	3.71572	3.45523	0.635278	0.656397		20.4333	9.3233	7.00947	0.77542	0.809051		20.4333	11.2897	10.4106	1.10197	1.14423		20.4333	8.96636	9.58325	2.98788	2.49636		10.2167	0.331962	0.288985	0.307919	0.651026		10.2	7.33716	7.64916	8.1175	6.51864		20.4167	15.4847	10.6971	24.1055	14.5455
20.7667	3.68858	3.4275	0.636213	0.661886		20.7667	9.29942	6.98693	0.784706	0.826244		20.7667	11.2977	10.4397	1.11781	1.17063		20.7667	9.11703	9.85143	3.08269	2.59234		10.3833	0.332629	0.290495	0.307223	0.649936		10.3667	7.41531	7.76171	8.23716	6.55419		20.75	15.7845	10.7224	24.5204	14.7604
21.1	3.64964	3.40581	0.640234	0.667384		21.1	9.26693	7.01895	0.796161	0.839141		21.1	11.3943	10.6108	1.13804	1.19992		21.1	9.34144	10.0744	3.1648	2.67902		10.55	0.754954	0.290028	0.305943	0.648753		10.5333	7.59509	7.94628	8.31429	6.58929		21.0833	15.718	10.7363	25.5597	15.0187
21.4333	3.61678	3.38305	0.645008	0.672689		21.4333	9.36986	7.01606	0.804639	0.858444		21.4333	11.5385	10.5644	1.1633	1.22987		21.4333	9.48071	10.2006	3.26597	2.77003		10.7167	1.18116	0.288225	0.455909	0.646275		10.7	7.68269	8.12152	8.40105	6.59918		21.4167	15.7586	10.8189	25.7694	15.1038
21.7667	3.60834	3.35122	0.648375	0.679437		21.7667	9.36914	7.00364	0.816839	0.87525		21.7667	11.6327	10.6412	1.18593	1.26445		21.7667	9.64588	10.4967	3.35769	2.84768		10.8833	1.3436	0.28628	0.828692	0.813564		10.8667	7.863	8.24357	8.43108	6.64983		21.75	15.8056	10.802	26.3654	15.4334
22.1	3.58028	3.32964	0.654724	0.685048		22.1	9.39118	7.00728	0.826875	0.893504		22.1	11.6218	10.7243	1.21165	1.29886		22.1	9.75381	10.5677	3.4622	2.93857		11.05	1.42725	0.305496	1.03188	1.13048		11.05	7.93372	8.38012	8.49072	6.65534		22.0833	15.9254	10.8568	26.9663	15.5349
22.4333	3.54344	3.31052	0.658296	0.696157		22.4333	9.45858	6.98764	0.838662	0.907981		22.4333	11.6036	10.8298	1.23693	1.32964		22.4333	9.98335	10.7517	3.54777	3.02458		11.2167	1.52964	1.04943	1.19189	1.2975		11.2167	8.10989	8.47838	8.54626	6.70761		22.4167	16.0704	10.8644	27.54	15.6341
22.7667	3.53051	3.27477	0.663563	0.703842		22.7667	9.43068	6.97174	0.850327	0.928986		22.7667	11.6788	10.9026	1.26218	1.36043		22.7667	10.0577	10.9239	3.64782	3.12602		11.3833	1.63982	1.38724	1.39021	1.42224		11.3833	8.19231	8.62298	8.61022	6.71849		22.7667	16.0653	10.9533	27.8783	15.7488
23.1	3.50713	3.24645	0.6688	0.710106		23.1	9.421	6.92158	0.864649	0.951661		23.1	11.7359	10.8568	1.29112	1.39884		23.1	10.1955	10.9623	3.74766	3.22984		11.55	1.76607	1.44779	1.62232	1.52329		11.55	8.29991	8.78376	8.5875	6.71488		23.1	16.2988	10.9886	28.2794	15.9568
23.4333	3.47409	3.23403	0.673529	0.718969		23.4333	9.40963	6.92291	0.875593	0.964436		23.4333	11.7607	10.9364	1.32361	1.43519		23.4333	10.2577	11.1458	3.84259	3.30796		11.7167	1.89253	1.49348	1.90299	1.61616		11.7167	8.4507	8.88909	8.67209	6.73791		23.4333	16.0385	11.0069	28.9608	16.025
23.7667	3.4632	3.1988	0.679401	0.726373		23.7833	9.3695	6.88817	0.890894	0.986761		23.7667	11.7899	10.9048	1.35361	1.47196		23.7833	10.4089	11.2693	3.94543	3.41578		11.8833	2.0296	1.5726	2.22708	1.74422		11.8833	8.52267	9.05367	8.67209	6.77113		23.7667	16.2682	11.0253	28.6478	16.1748
						24.1167	9.41217	6.85531	0.903781	1.01413		24.1167	11.8738	10.9137	1.38355	1.51181		24.1167	10.464	11.342	4.05518	3.51701		12.05	2.16825	1.68559	2.57683	1.91131		12.05	8.55308	9.11943	8.70898	6.7253		24.1	16.4538	11.1933	29.234	16.2162
						24.45	9.3207	6.84043	0.920539	1.02377		24.45	11.8116	10.9364	1.41247	1.54957		24.45	10.5993	11.4738	4.12887	3.61668		12.2167	2.3063	1.81758	2.9494	2.07483		12.2167	8.7038	9.17731	8.70871	6.83463
						24.7833	9.34795	6.79929	0.937683	1.04812		24.7833	11.7534	10.9567	1.44481	1.58935		24.7833	10.65	11.4386	4.22457	3.72298		12.3833	2.4572	1.95287	3.30288	2.26838		12.3833	8.76691	9.30814	8.75978	6.85225
						25.1167	9.35415	6.75474	0.950974	1.06762		25.1167	11.8192	10.9635	1.46993	1.63174		25.1167	10.7489	11.6159	4.33709	3.80221		12.55	2.61417	2.09961	3.61898	2.44946		12.55	8.86414	9.35054	8.79433	6.89375
						25.45	9.30844	6.74001	0.967878	1.09218		25.45	11.8007	11.0356	1.50141	1.66413		25.45	10.8176	11.6792	4.41735	3.89636		12.7167	2.77183	2.25035	3.94019	2.63829		12.7167	9.00563	9.49161	8.77028	6.93141
						25.7833	9.29971	6.70601	0.98402	1.1144		25.7833	11.7213	10.9977	1.53347	1.7029		25.7833	10.8754	11.7616	4.5014	3.9555		12.8833	2.9357	2.4018	4.25409	2.83786		12.8833	9.00844	9.58209	8.77534	7.0139
						26.1167	9.2219	6.64775	1.00428	1.13789		26.1167	11.7534	10.9635	1.56694	1.74102		26.1167	10.9361	11.6934	4.59971	4.09021		13.05	3.10392	2.55367	4.55761	3.06111		13.05	9.13701	9.61862	8.7863	7.04835
						26.45	9.22478	6.66782	1.0194	1.15457								26.4667	10.9771	11.8483	4.68111	4.17425		13.2167	3.27375	2.72117	4.85267	3.25636		13.2167	9.12857	9.7386	8.84254	7.08044
						26.7833	9.19253	6.6331	1.04004	1.17757								26.8	11.0403	11.959	4.76969	4.25554		13.3833	3.46012	2.88378	5.17419	3.47865		13.3833	9.2759	9.77597	8.83211	7.19236
						27.1167	9.19234	6.58848	1.06038	1.20083								27.1333	11.0012	11.9255	4.84383	4.33996		13.55	3.62632	3.05821	5.43867	3.687		13.55	9.38086	9.87256	8.75159	7.23251
						27.45	9.13429	6.56928	1.08217	1.2263								27.4667	11.0647	11.9255	4.90561	4.43839		13.7167	3.81807	3.2135	5.70142	3.91772		13.7167	9.40588	9.93285	8.81818	7.30494
						27.7833	9.13429	6.51185	1.10445	1.24566								27.8	11.1533	11.8997	4.98962	4.51268		13.8833	4.00167	3.38758	5.95906	4.12629		13.8833	9.46199	10.0712	8.86175	7.37012
						28.1167	9.11418	6.49157	1.12268	1.26789								28.1333	11.1101	11.9925	5.06586	4.60182		14.0667	4.19685	3.56459	6.18112	4.276		14.05	9.5964	10.0386	8.83471	7.43156
						28.4667	9.08807	6.44437	1.1432	1.29327								28.4667	11.214	11.9888	5.14607	3.36632		14.2333	4.36936	3.74094	6.42943	4.51129		14.2167	9.65493	10.1607	8.83978	7.51991
						28.8	9.04241	6.42714	1.16574	1.31589								28.8	11.221	12.0225	5.1933	4.74667		14.4	4.56491	3.90647	6.60867	4.74237		14.3833	9.74695	10.2615	8.83441	7.56142
						29.1333	9.01128	6.37624	1.18777	1.33505								29.1333	11.2342	12.1019	5.26437	4.81381		14.5667	4.75806	4.07252	6.82399	4.93792		14.5667	9.77676	10.2505	8.90825	5.56746
						29.4667	9.01407	6.36111	1.21059	1.35693								29.4667	11.2079	11.9627	5.33444	4.86778		14.7333	4.96536	4.22931	6.94645	5.11915		14.7333	9.82822	10.3466	8.9303	7.76898
						29.8	8.97199	6.32171	1.23296	1.38368								29.8	11.3074	12.0489	5.37885	4.95108		14.9	5.12774	4.40578	7.17625	5.27552		14.9	9.87217	10.4108	9.0197	7.85294
						30.1333	8.83134	6.31776	1.25775	1.40588								30.15	11.2773	12.0413	5.4322	4.99481		15.0667	5.32113	4.56497	7.31278	5.46648		15.0667	9.87963	10.4657	9.04802	7.91763
						30.4667	8.82077	6.26562	1.27784	1.42819								30.4833	11.2377	12.083	5.51003	5.07668		15.2333	5.4729	4.73458	7.4918	5.75404		15.2333	10.0755	10.5	9.0965	8.13632
						30.8	8.80992	6.23152	1.30685	1.45261								30.8167	11.265	12.0867	5.54671	5.12433		15.4	5.64799	4.90867	7.6019	5.76577		15.4	9.99272	10.5246	9.23631	8.13018
						31.1333	8.75069	6.21332	1.33407	1.4733								31.15	11.221	12.0038	5.6215	5.19168		15.5667	5.82878	5.04088	7.74256	5.93152		15.5667	10.1191	10.5329	9.24808	8.16837
						31.4667	8.7459	6.17726	1.3516	1.50775								31.4833	11.3278	12.1475	5.64727	5.24142		15.7333	6	5.20455	7.80341	6.05875		15.7333	10.0958	10.6024	9.4475	8.25451
						31.8	8.67209	6.17931	1.37561	1.5281								31.8167	11.2968	12.0943	5.71658	5.28634		15.9	6.15404	5.3437	7.90238	6.23152		15.9	10.2834	10.6796	9.46404	8.29793
																								16.0667	6.34501	5.49057	8.03759	6.40093		16.0667	10.2623	10.6767	9.63427	8.47527
																								16.2333	6.49627	5.64042	8.1269	6.49662		16.2333	10.261	10.7109	9.7668	8.60753
																								16.4	6.63737	5.76923	8.22945	5.9832		16.4	10.3305	10.7845	9.88672	8.66487
																								16.5667	6.78769	5.91882	8.29594	6.64567		16.5667	10.3401	10.8365	10.0564	8.7117
																								16.7333	6.95939	6.05101	8.37544	6.81316		16.7333	10.3991	10.8746	10.2364	8.86439
																								16.9	7.11944	6.23914	8.41419	6.82361		16.9	10.4233	10.8631	10.4399	9.03662
																								17.0667	7.25455	6.34828	8.53682	7.02632		17.0667	10.5132	10.9215	10.6327	9.06522
																								17.25	7.40726	6.5027	8.61091	7.08088		17.2333	10.5346	10.9408	10.8801	9.21264
																								17.4167	7.62143	6.62646	8.63849	7.17937		17.4	10.5993	10.9657	11	9.38672
																								17.5833	7.7496	6.77269	8.72529	7.21488		17.5667	10.6685	11.0333	11.2623	9.44455
																								17.75	7.80147	6.92873	8.79963	7.275		17.75	10.6871	11.1132	11.4904	9.55169
																								17.9167	7.985	7.04329	8.85386	7.36552		17.9167	10.64	11.1508	11.8015	9.69929
																								18.0833	8.10811	7.13195	8.87535	7.44771		18.0833	10.7697	11.1777	11.9963	9.7234
																								18.25	8.2268	7.29189	8.92486	7.51525		18.25	10.7576	11.2098	12.2832	9.88489
																								18.4167	8.40211	7.42239	9.04789	7.5566		18.4167	10.7469	11.1578	12.4347	9.96473
																								18.5833	8.54092	7.56481	8.99438	7.52347		18.5833	10.8878	11.1733	12.6786	10.0946
																								18.75	8.65374	7.65632	9.02817	7.63832		18.75	10.7872	11.2491	12.9892	10.1658
																								18.9167	8.78297	7.75403	9.10218	7.7343		18.9167	10.9897	11.3483	13.2355	10.277
																								19.0833	8.90816	7.86181	9.14272	7.78057		19.0833	10.8563	11.2614	13.4372	10.6427
																								19.25	9.01411	7.93157	9.15429	7.82885		19.25	11.0023	11.3055	13.5317	10.5279
																								19.4167	9.12571	8.15522	9.2219	7.82736		19.4167	11.0461	11.3172	13.919	10.6312
																								19.5833	9.27246	8.18553	9.2659	6.62646		19.5833	11.0161	11.4464	14.057	10.7057
																								19.75	9.40255	8.29853	9.30754	7.94132		19.75	11.0913	11.4093	14.27	10.8555
																								19.9167	9.49307	8.40945	9.34078	8.06801		19.9167	11.0519	11.3681	14.5023	10.9613
																								20.0833	9.5683	8.52436	9.35895	8.08235		20.0833	11.0938	11.4946	14.6216	10.8733
																								20.25	9.64588	8.60519	9.42941	8.16398		20.25	11.1783	11.4299	14.8151	11.0448
																								20.4167	9.84615	8.71222	9.39296	8.14141		20.4167	11.2614	11.4536	14.8885	11.124
																								20.5833	9.92141	8.80238	9.42059	8.21538		20.5833	11.1678	11.5318	15.1703	11.1837
																								20.7667	9.909	8.88909	9.46358	8.27907		20.75	11.1031	11.5246	15.0943	11.311
																								20.9333	10.0324	9.05639	9.49852	8.23842		20.9167	11.2044	11.6164	15.3445	11.3475
																								21.1	10.2172	9.07358	9.55114	8.42682		21.0833	11.2465	11.5	15.564	11.4523
																								21.2667	10.2281	9.21264	9.58267	8.25258		21.25	11.2272	11.5144	15.6244	11.5246
																								21.4333	10.3687	9.21902	9.61562	8.38274		21.4167	11.3836	11.6159	15.6754	11.5222
																								21.6	10.4494	9.32299	9.65296	8.41681		21.5833	11.2952	11.5735	15.9254	11.63
																								21.7667	10.4853	9.30814	9.64694	8.48632		21.75	11.3879	11.5673	16.03	11.8012
																								21.9333	10.6346	9.41683	9.63791	8.4507		21.9167	11.32	11.6404	16.2314	11.7326
																								22.1	10.6548	9.52574	9.64092	8.5031		22.1	11.3986	11.5668	16.1717	11.7904
																								22.2667	10.7764	9.62224	9.71284	8.6136		22.2667	11.5138	11.5952	16.202	11.8704
																								22.4333	10.8162	9.6024	9.7166	8.56607		22.4333	11.4826	11.6902	16.3901	11.8372
																								22.6	10.8865	9.75761	9.77439	8.57181		22.6	11.5735	11.6792	16.4486	11.9108
																								22.7667	10.9909	9.79735	9.68718	8.64722		22.7667	11.4725	11.7399	16.6868	12.015
																								22.9333	10.9909	9.84049	9.7797	8.6496		22.9333	11.5725	11.7476	16.6505	12.0602
																								23.1	11.0334	9.85846	9.79592	8.69837		23.1	11.5549	11.6788	16.799	12.0338
																								23.2667	11.0692	9.94933	9.87117	8.82143		23.2667	11.5937	11.6368	16.8514	12.0945
																								23.4333	11.2773	9.97617	9.80286	8.75683		23.4333	11.5694	11.6509	17.0106	12.1479
																								23.6167	11.2977	10.1061	9.84442	8.72752		23.6	11.6046	11.7941	17.1337	12.1248
																								23.7833	11.2535	10.1607	9.8567	8.82936		23.7667	11.6145	11.7904	17.0372	12.2522
																								23.95	11.5349	10.0629	9.88889	8.80184		23.9333	11.601	11.7183	17.0532	12.3073
																								24.1167	11.4689	10.1886	9.9	8.82077		24.1	11.6578	11.7904	17.0585	12.3548
																								24.2833	11.5042	10.2679	9.89414	8.84545		24.2667	11.6927	11.8157	17.0835	12.4147
																								24.45	11.5271	10.3248	9.90928	8.86175		24.4333	11.704	11.7363	17.2258	12.3625
																								24.6167	11.524	10.3308	9.97205	8.89444		24.6	11.7359	11.7978	17.3881	12.315
																								24.7833	11.7037	10.3607	10.0167	8.93017		24.7667	11.6715	11.9219	17.4348	12.463
																								24.95	11.7113	10.4788	9.98545	8.91381		24.9333	11.8081	11.7757	17.3556	12.4186
																								25.1167	11.8153	10.4869	10.0229	8.87246		25.1	11.8042	11.8229	17.413	12.5039
																								25.2833	11.7356	10.5576	10.0439	8.91922		25.2667	11.7718	11.7868	17.6532	12.5647
																								25.45	11.8409	10.5925	10.047	8.98037		25.4333	11.8007	11.7902	17.7343	12.844
																								25.6167	11.8118	10.5875	10.0575	9.0338		25.6	11.8554	12.0413	17.6312	12.8382
																								25.7833	11.9366	10.6512	10.0418	9.05932		25.7667	11.7426	11.8047	17.8442	12.9234
																								25.95	11.9068	10.6512	10.1456	9.10492		25.95	11.9925	11.8631	17.7072	12.9649
																								26.1167	11.9552	10.7105	10.1639	9.07649		26.1167	11.8407	11.8303	17.9218	12.9932
																								26.2833	12.0226	10.7344	10.1822	9.05938		26.2833	11.8081	11.8887	17.9274	12.9878
																								26.45	12.1135	10.6833	10.1626	9.08499		26.45	11.9144	11.8483	17.8163	13.038
																								26.6167	12.0414	10.7738	10.2051	9.05367		26.6167	11.8849	11.8487	17.8883	13.1173
																								26.7833	12.1635	10.8365	10.1594	9.09366		26.7833	11.9402	11.8522	18.0056	13.1229
																								26.95	12.1327	10.8467	10.2396	9.0879		26.95	11.944	11.9218	18.0904	13.0846
																								27.1167	12.2061	10.8856	10.2505	9.1282		27.1167	12.0151	11.9035	18.1755	13.1311
																								27.3	12.2372	10.9533	10.3119	9.13105		27.2833	11.9551	11.9478	17.933	13.1117
																								27.4667	12.2996	10.9738	10.3276	9.11385		27.45	11.9925	11.9478	18.1528	13.2008
																								27.6333	12.1868	11.047	10.3772	9.16603		27.6167	11.9626	11.9442	18.2909	13.2479
																								27.8	12.3954	11.0796	10.3401	9.16332		27.7833	12.1212	11.9293	18.2448	13.1909
																								27.9667	12.2529	11.0865	10.3961	9.20134		27.95	12.0113	11.8923	18.3728	13.2822
																								28.1333	12.4192	11.09	10.3578	9.17478		28.1167	12.0113	11.9072	18.2334	13.268
																								28.3	12.4352	11.125	10.3976	9.2219		28.2833	12.0188	11.9888	18.2391	13.3727
																								28.4667	12.4275	11.1578	10.4787	9.2751		28.45	11.9626	11.9293	18.2505	13.3769
																								28.6333	12.3992	11.2526	10.4641	9.25409
																								28.8	12.452	11.1812	10.5378	9.23033
																								28.9667	12.5458	11.222	10.571	9.32299
																								29.1333	12.4883	11.2229	10.5743	9.27483
																								29.3	12.6189	11.2614	10.5692	9.21881
																								29.4667	12.5906	11.2019	10.656	9.35243
																								29.6333	12.5701	11.2764	10.7238	9.40509
																								29.8	12.5209	11.3259	10.731	9.39258
																								29.9667	12.6039	11.4157	10.8534	9.31165
																								30.1333	12.6905	11.2852	10.7738	9.46358
																								30.3	12.7331	11.3709	10.7691	9.47291
																								30.4667	12.7699	11.3314	10.8277	9.50988
																								30.6333	12.8779	11.5642	10.8467	9.34728
																								30.8	12.7082	11.4221	10.9681	9.56064
																								30.9667	12.8686	11.4636	10.976	9.51437
																								31.1333	12.746	11.5637	11.0309	9.55522
																								31.3	12.7171	11.494	11.1225	9.46746
																								31.4833	12.8646	11.4536	11.0379	9.5988
																								31.65	12.8313	11.4875	11.126	9.59281
																								31.8167	12.8422	11.4976	11.1404	9.58026
																								31.9833	12.8992	11.5498	11.2089	9.51734
																								32.15	12.8831	11.539	11.2746	9.70161
																								32.3167	12.8646	11.5318	11.2614	9.70766
																								32.4833	12.8831	11.6159	11.4235	9.62588
																								32.65	12.9327	11.5462	11.383	9.69254
																								32.8167	12.9649	11.6264	11.395	9.70303
																								32.9833	12.9125	11.5745	11.4744	9.73178
																								33.15	12.9878	11.6509	11.5704	9.81429
																								33.3167	13.0598	11.5983	11.5379	9.80816
																								33.4833	12.9959	11.6019	11.6902	9.83521
																								33.65	13.0258	11.6441	11.6441	9.84529
																								33.8167	12.9797	11.676	11.7692	9.88889
																								33.9833	13.1327	11.6191	11.8155	9.86858

### Sheet: Figure 2C - DeltaGt
Concentration (µM)	AmB Delta-Gt (mS/cm^2)				AmB-AA Delta-Gt (mS/cm^2)
100	10.4802	8.15839	14.5576	9.32604	16.0564	11.0779	27.1894	14.3075
43	12.764		11.2917		11.4674		9.11923
21	10.7982		11.6154		5.01268		4.55758
10	11.313		10.5367		0.885651		1.14969
5	8.1363		5.58076		0.838722		0.99166
2.5	2.96352		2.73503		0.326783		0.33086
