## Supplementary material for "Molecular prosthetics for CFTR designed for anion selectivity outperform amphotericin B in cultured cystic fibrosis airway epithelia": Source Data: Supplementary Data (Figure 3b-3c).xlsx

### Sheet: Figure 3b-3c %viability
		Cufi-1 Cells %Viability					Cufi-4 Cells %Viability
		AmB 50μM	AmB-AA 50μM	Epi 50μM	AmB-AA:chol 50μM		AmB 50μM	AmB-AA 50μM	Epi 50μM	AmB-AA:chol 50μM
		101.473	50.537	118.578	96.6592		110.159	47.0912	115.084	91.7808
		83.6064	49.6962	112.652	82.8107		110.474	54.2698	114.614	95.197
		99.4018	58.5279	101.275	119.932		105.394	41.6748	113.849	121.767
		91.1806	35.2795	90.6345	99.9831		100.05	46.6958	109.747	96.5631
		84.9123	43.0722	93.0097	84.4296		91.5092	40.6114	108.477	87.3558
		80.7587	44.8377	105.197	100.199		102.569	54.2688	85.8516	67.208
