## Supplementary material for "Molecular prosthetics for CFTR designed for anion selectivity outperform amphotericin B in cultured cystic fibrosis airway epithelia": Source Data: Supplementary Data (Figure 3e-3f).xlsx

### Sheet: Figure 3e-3f - Raw Data
	10% Cholesterol Containing Liposomes Chloride Efflux (%)						10% Lanosterol Containing Liposomes Chloride Efflux (%)
Time (min)	DMSO	2 μM AmB	2 μM C2'epiAmB	2 μM Natamycin		Time (min)	DMSO	2 μM AmB	2 μM C2'epiAmB	2 μM Natamycin
0	0	0	0	0		0.083333	0	0	0	0
0.083333	0.348432	0	0	1.46341		0.166667	0.160514	0.16	-0.15974	0.504202
0.166667	1.0453	0.342466	0	1.95122		0.25	0.160514	0.16	0	0.672269
0.25	1.0453	0.342466	0	1.95122		0.333333	0.321027	0.16	0	0.840336
0.333333	1.0453	0.342466	0	1.95122		0.416667	0.321027	0.16	-0.15974	0.840336
0.416667	1.39373	0	0	1.95122		0.5	0.321027	0.32	-0.15974	1.0084
0.5	1.39373	0	0	1.95122		0.583333	0.321027	0.32	-0.15974	0.840336
0.583333	1.39373	0	-0.34014	1.46341		0.666667	0.481541	0.16	-0.15974	0.840336
0.666667	1.39373	0.342466	-0.34014	1.46341		0.75	0.481541	0.16	-0.15974	0.840336
0.75	1.39373	0.342466	-0.34014	1.46341		0.833333	0.481541	0.32	0	0.840336
0.833333	1.39373	0.342466	-0.68027	1.46341		0.916667	0.481541	0.32	-0.15974	0.840336
0.916667	1.39373	0	-0.68027	0.97561		1	0.481541	0.32	-0.15974	0.840336
1	1.39373	0	-1.02041	0.97561		1.08333	0.481541	0.32	-0.15974	0.840336
1.08333	1.0453	0	-1.02041	0.487805		1.16667	0.481541	0.32	-0.31949	0.672269
1.16667	1.0453	0	-1.02041	0.487805		1.25	0.481541	0.32	-0.31949	0.672269
1.25	1.0453	0	-1.36054	0		1.33333	0.481541	0.32	-0.31949	0.672269
1.33333	1.0453	-0.34247	-1.36054	0		1.41667	0.481541	0.48	-0.31949	0.672269
1.41667	1.0453	-0.34247	-1.36054	0		1.5	0.481541	0.48	-0.31949	0.672269
1.5	1.0453	-0.34247	-1.36054	-0.4878		1.58333	0.481541	0.48	-0.31949	0.840336
1.58333	1.0453	-0.34247	-1.70068	-0.4878		1.66667	0.481541	0.48	-0.15974	0.840336
1.66667	0.696864	-0.34247	-1.70068	-0.4878		1.75	0.642055	0.48	-0.15974	0.840336
1.75	0.696864	-0.34247	-2.04082	-0.97561		1.83333	0.642055	0.48	-0.15974	0.672269
1.83333	0.696864	-0.34247	-2.38095	-0.97561		1.91667	0.642055	0.64	-0.15974	0.672269
1.91667	0.348432	-0.68493	-2.04082	-0.97561		2	0.642055	0.64	-0.15974	0.672269
2	0.348432	-0.68493	-2.04082	-0.97561		2.08333	0.642055	0.48	-0.15974	0.840336
2.08333	0.348432	-0.68493	-2.04082	-0.97561		2.16667	0.642055	0.64	-0.15974	1.0084
2.16667	0.348432	4.45205	-2.04082	-0.97561		2.25	0.642055	0.8	-0.15974	1.0084
2.25	0	21.2329	2.38095	-0.97561		2.33333	0.802568	4.64	4.3131	0.840336
2.33333	0.348432	26.0274	4.08163	-0.4878		2.41667	0.802568	7.04	13.738	0.504202
2.41667	0.348432	26.0274	4.08163	-0.4878		2.5	0.802568	7.04	15.6549	0.504202
2.5	0.348432	29.1096	5.44218	-0.4878		2.58333	0.802568	8.8	15.8147	0.504202
2.58333	0.348432	31.1644	6.46258	0		2.66667	0.802568	10.08	17.2524	0.672269
2.66667	0.696864	32.8767	7.14286	0		2.75	0.963082	11.2	18.3706	0.840336
2.75	0.696864	33.9041	7.82313	0		2.83333	0.963082	12	19.1693	0.840336
2.83333	0.696864	34.9315	8.16327	0.487805		2.91667	1.1236	12.48	20.2875	0.840336
2.91667	0.696864	35.6164	8.84354	0.487805		3	1.1236	13.12	20.9265	1.0084
3	0.696864	36.3014	9.18367	0.487805		3.08333	1.1236	13.6	21.4058	1.0084
3.08333	0.696864	36.9863	9.18367	0.487805		3.16667	1.28411	14.08	21.885	1.0084
3.16667	0.696864	37.6712	9.52381	0.487805		3.25	1.28411	14.56	22.3642	1.0084
3.25	1.0453	38.0137	10.2041	0.487805		3.33333	1.44462	14.88	22.6837	1.17647
3.33333	1.0453	38.3562	10.2041	0.487805		3.41667	1.44462	15.2	23.1629	1.17647
3.41667	1.0453	38.6986	10.5442	0.487805		3.5	1.60514	15.36	23.4824	1.17647
3.5	1.0453	39.0411	10.5442	0.487805		3.58333	1.60514	15.68	23.8019	1.17647
3.58333	1.0453	39.3836	10.8843	0.487805		3.66667	1.60514	15.84	24.1214	1.17647
3.66667	1.0453	39.726	11.2245	0.487805		3.75	1.76565	16.16	24.6006	1.17647
3.75	1.0453	40.0685	11.2245	0.487805		3.83333	1.76565	16.48	24.7604	1.34454
3.83333	1.0453	40.0685	11.5646	0.487805		3.91667	1.92616	16.64	24.9201	1.34454
3.91667	1.0453	40.411	11.5646	0.487805		4	1.92616	16.8	25.2396	1.34454
4	1.0453	40.411	11.9048	0.487805		4.08333	1.92616	16.96	25.5591	1.34454
4.08333	1.39373	40.7534	11.9048	0.97561		4.16667	2.08668	17.28	25.8786	1.5126
4.16667	1.39373	41.0959	12.2449	0.97561		4.25	2.08668	17.44	26.0383	1.5126
4.25	1.39373	41.4384	12.585	0.97561		4.33333	2.08668	17.6	26.3578	1.5126
4.33333	1.39373	41.7808	12.585	0.97561		4.41667	2.24719	17.76	26.5176	1.68067
4.41667	1.39373	41.7808	12.585	0.97561		4.5	2.24719	17.92	26.8371	1.68067
4.5	1.39373	41.7808	12.585	0.97561		4.58333	2.24719	18.08	26.9968	1.68067
4.58333	1.39373	41.7808	12.9252	0.97561		4.66667	2.4077	18.24	27.3163	1.68067
4.66667	1.0453	42.1233	12.9252	0.97561		4.75	2.4077	18.4	27.476	1.68067
4.75	1.0453	42.1233	13.2653	0.97561		4.83333	2.4077	18.56	27.6358	1.68067
4.83333	1.39373	42.1233	13.2653	0.97561		4.91667	2.4077	18.72	27.9553	1.68067
4.91667	1.39373	42.1233	13.2653	0.97561		5	2.56822	18.88	28.115	1.68067
5	1.0453	42.1233	13.6054	1.46341		5.08333	2.56822	18.88	28.2748	1.68067
5.08333	1.0453	42.1233	13.6054	1.46341		5.16667	2.72873	19.04	28.4345	1.68067
5.16667	1.0453	42.4657	13.6054	1.46341		5.25	2.72873	19.2	28.754	1.84874
5.25	1.39373	42.4657	13.6054	1.46341		5.33333	2.72873	19.36	28.9137	1.84874
5.33333	1.39373	42.8082	13.9456	1.46341		5.41667	2.72873	19.36	28.9137	1.84874
5.41667	1.39373	42.8082	13.9456	1.46341		5.5	2.88925	19.52	29.0735	2.01681
5.5	1.39373	43.1507	14.2857	1.46341		5.58333	2.88925	19.68	29.393	2.01681
5.58333	1.39373	43.1507	14.2857	1.46341		5.66667	2.88925	19.84	29.5527	2.01681
5.66667	1.39373	43.1507	14.2857	1.46341		5.75	2.88925	19.84	29.7125	1.84874
5.75	1.39373	43.1507	14.2857	1.46341		5.83333	3.04976	20	29.8722	2.01681
5.83333	1.39373	43.4931	14.6258	1.46341		5.91667	3.04976	20	30.0319	2.01681
5.91667	1.39373	43.4931	14.6258	1.95122		6	3.04976	20.16	30.1917	2.01681
6	1.39373	43.4931	14.966	1.95122		6.08333	3.21027	20.32	30.3514	2.01681
6.08333	1.74216	43.4931	14.966	1.46341		6.16667	3.21027	20.32	30.5112	2.18487
6.16667	1.74216	43.4931	14.966	1.46341		6.25	3.21027	20.48	30.6709	2.18487
6.25	1.39373	43.8356	14.966	1.46341		6.33333	3.37079	20.48	30.8307	2.18487
6.33333	1.39373	43.8356	14.966	1.95122		6.41667	3.37079	20.64	30.9904	2.35294
6.41667	1.39373	43.8356	15.3061	1.95122		6.5	3.37079	20.8	30.9904	2.35294
6.5	1.39373	43.8356	15.3061	1.95122		6.58333	3.37079	20.8	31.1502	2.35294
6.58333	1.39373	43.8356	15.6463	1.95122		6.66667	3.5313	20.96	31.3099	2.35294
6.66667	1.39373	43.8356	15.6463	1.95122		6.75	3.5313	21.12	31.4697	2.35294
6.75	1.39373	43.8356	15.6463	1.95122		6.83333	3.5313	21.12	31.6294	2.35294
6.83333	1.39373	44.1781	15.6463	1.95122		6.91667	3.69181	21.28	31.7891	2.35294
6.91667	1.39373	44.1781	15.6463	1.95122		7	3.69181	21.44	31.7891	2.35294
7	1.39373	44.5206	15.9864	1.95122		7.08333	3.69181	21.44	31.7891	2.35294
7.08333	1.39373	44.5206	15.9864	1.95122		7.16667	3.85233	21.6	32.1086	2.35294
7.16667	1.74216	44.1781	15.9864	1.95122		7.25	3.85233	21.6	32.2684	2.52101
7.25	1.74216	44.1781	15.9864	1.95122		7.33333	3.85233	21.6	32.4281	2.52101
7.33333	1.39373	44.1781	16.3265	1.95122		7.41667	4.01284	21.76	32.5879	2.68908
7.41667	1.74216	44.1781	16.3265	1.95122		7.5	4.01284	21.76	32.5879	2.68908
7.5	1.74216	44.5206	16.3265	1.95122		7.58333	4.01284	21.92	32.7476	2.68908
7.58333	2.09059	44.5206	16.3265	1.95122		7.66667	4.01284	21.92	32.9074	2.68908
7.66667	1.74216	44.5206	16.6667	1.95122		7.75	4.17335	22.08	32.9074	2.68908
7.75	1.74216	44.5206	16.6667	1.95122		7.83333	4.17335	22.08	33.0671	2.68908
7.83333	1.39373	44.5206	16.6667	1.95122		7.91667	4.17335	22.24	33.0671	2.68908
7.91667	1.39373	44.5206	16.6667	1.95122		8	4.33387	22.4	33.2268	2.85714
8	1.74216	44.5206	16.6667	1.95122		8.08333	4.33387	22.4	33.5463	2.85714
8.08333	1.74216	44.5206	17.0068	1.95122		8.16667	4.33387	22.4	33.5463	2.85714
8.16667	1.74216	44.5206	17.0068	1.95122		8.25	4.33387	22.56	33.7061	2.85714
8.25	1.74216	44.863	17.0068	2.43902		8.33333	4.49438	22.56	33.8658	2.85714
8.33333	1.74216	44.863	17.3469	2.43902		8.41667	4.49438	22.72	33.8658	2.85714
8.41667	1.74216	44.863	17.3469	2.43902		8.5	4.6549	22.72	34.0256	3.02521
8.5	1.74216	44.863	17.3469	2.43902		8.58333	4.6549	22.72	34.1853	3.19328
8.58333	1.74216	44.863	17.3469	2.43902		8.66667	4.6549	22.88	34.3451	3.19328
8.66667	2.09059	44.863	17.3469	2.43902		8.75	4.6549	23.04	34.3451	3.19328
8.75	2.09059	44.863	17.6871	2.43902		8.83333	4.81541	23.04	34.5048	3.19328
8.83333	2.09059	44.863	17.6871	2.43902		8.91667	4.81541	23.2	34.6645	3.19328
8.91667	2.09059	44.863	17.6871	2.43902		9	4.97592	23.2	34.8243	3.19328
9	2.09059	44.863	17.6871	2.43902		9.08333	4.97592	23.36	34.8243	3.19328
9.08333	2.43902	44.863	17.6871	2.43902		9.16667	4.97592	23.36	34.8243	3.19328
9.16667	2.09059	44.863	17.6871	2.92683		9.25	5.13644	23.36	35.1438	3.36135
9.25	2.09059	45.2055	18.0272	2.92683		9.33333	5.13644	23.36	35.3035	3.52941
9.33333	2.09059	45.548	18.0272	2.92683		9.41667	5.13644	23.52	35.3035	3.52941
9.41667	2.09059	45.2055	18.0272	2.43902		9.5	5.29695	23.52	35.4633	3.36135
9.5	2.09059	45.2055	18.0272	2.92683		9.58333	5.29695	23.52	35.623	3.52941
9.58333	2.09059	45.548	18.3673	2.92683		9.66667	5.29695	23.68	35.623	3.52941
9.66667	2.09059	45.548	18.3673	2.92683		9.75	5.45746	23.68	35.7828	3.52941
9.75	2.09059	45.548	18.3673	2.92683		9.83333	5.45746	23.84	35.9425	3.52941
9.83333	2.09059	45.548	18.3673	2.92683		9.91667	5.45746	23.84	35.9425	3.52941
9.91667	1.74216	45.2055	18.7075	2.92683		10	5.61798	24	35.9425	3.52941
10	1.74216	45.2055	18.7075	2.92683		10.0833	5.61798	24	36.1022	3.69748
10.0833	2.09059	45.548	18.7075	2.92683		10.1667	5.61798	24.16	36.262	3.69748
10.1667	2.09059	45.8904	18.7075	2.92683		10.25	5.77849	24.16	36.262	3.69748
10.25	2.09059	45.8904	18.7075	2.92683		10.3333	5.77849	24.16	36.4217	3.69748
10.3333	2.09059	45.8904	18.7075	2.92683		10.4167	5.77849	24.16	36.4217	3.69748
10.4167	2.09059	45.8904	18.7075	2.92683		10.5	5.939	24.16	36.5815	3.69748
10.5	2.09059	45.8904	19.0476	2.92683		10.5833	5.939	24.16	36.7412	3.86555
10.5833	2.09059	45.8904	19.0476	2.92683		10.6667	6.09952	24.32	36.901	3.86555
10.6667	2.09059	45.8904	19.0476	2.92683		10.75	6.09952	24.32	36.901	3.86555
10.75	2.43902	45.8904	19.0476	3.41463		10.8333	6.09952	24.48	36.901	3.86555
10.8333	2.43902	45.8904	19.3878	3.41463		10.9167	6.26003	24.64	36.901	4.03361
10.9167	2.09059	46.2329	19.3878	3.41463		11	6.26003	24.64	37.0607	4.03361
11	2.09059	46.2329	19.3878	3.41463		11.0833	6.26003	24.8	37.2204	4.03361
11.0833	2.43902	46.2329	19.3878	3.41463		11.1667	6.26003	24.8	37.3802	4.03361
11.1667	2.43902	46.2329	19.3878	3.41463		11.25	6.42055	24.8	37.5399	4.20168
11.25	2.43902	46.2329	19.3878	3.41463		11.3333	6.42055	24.96	37.6997	4.20168
11.3333	2.78746	45.8904	19.7279	3.41463		11.4167	6.58106	24.96	37.8594	4.20168
11.4167	2.78746	45.8904	19.7279	3.41463		11.5	6.58106	24.96	37.8594	4.03361
11.5	2.78746	45.8904	19.7279	3.41463		11.5833	6.58106	25.12	38.0192	4.20168
11.5833	2.78746	45.8904	19.7279	3.41463		11.6667	6.74157	25.12	38.0192	4.20168
11.6667	2.78746	45.8904	20.068	3.41463		11.75	6.74157	25.12	38.0192	4.20168
11.75	3.13589	45.8904	20.068	3.41463		11.8333	6.74157	25.12	38.0192	4.36975
11.8333	3.13589	46.2329	20.068	3.41463		11.9167	6.90209	25.28	38.1789	4.36975
11.9167	2.78746	46.2329	20.068	3.41463		12	6.90209	25.28	38.3387	4.36975
12	2.78746	46.2329	20.4082	3.90244
