## Supplementary material for "Molecular prosthetics for CFTR designed for anion selectivity outperform amphotericin B in cultured cystic fibrosis airway epithelia": Source Data: Supplementary Data (Figure 3g).xlsx

### Sheet: Figure 3g Bicarbonate Efflux
	Vehicle	ABCI-003 50µM	C2'epiAmB 50µM
	1.06667	1.16	1.0963
	1.06667	1.14	1.24444
	1.06667	0.92	1.3037
	0.8	1.34	1.00741
	0.847682	0.913793	1.08609
	0.900662	1.12069	1.19205
	1.03311	0.931034	1.08609
	1.21854	0.948276	1.27152
	0.875912	1.45238	1.31387
	1.48905	1.04762	1.16788
	0.70073	1.19048	1.19708
	0.934307	1.5	1.48905
	0.840336	1.17127	1.07563
	0.941176	1.32597	0.672269
	1.10924	0.972376	1.17647
	1.10924	0.972376	1.91597
	0.78
	1.24
	0.98
	1.2069
	0.793103
	0.714286
	1.09524
	0.928571
	1.26191
	0.751381
	1.19337
	1.01658
	1.03867
