## Supplementary material for "Molecular prosthetics for CFTR designed for anion selectivity outperform amphotericin B in cultured cystic fibrosis airway epithelia": Source Data: Supplementary Data (Figure 3h).xlsx

### Sheet: Figure 3h ASL pH
	ASL pH
	Vehicle	C35-OMe-AmB 2µM	AmB 2µM	C2'epiAmB 2µM
	7.28495	6.93048	7.38261	7.52735
	6.73926	6.68401	7.28139	7.32916
	6.90971	6.91876	7.30697	7.35306
	7.0293	6.95555	7.28605	7.35372
	6.96299	6.8494	7.23994	7.26509
	7.04547	7.00675	7.48941	7.28727
	6.99976	7.11298	7.30454	7.40793
	6.94566	6.94738	7.27797	7.30636
