## Supplementary material for "Molecular prosthetics for CFTR designed for anion selectivity outperform amphotericin B in cultured cystic fibrosis airway epithelia": Source Data: Supplementary Data (Figure 4c).xlsx

### Sheet: Figure 4c %viability
		Cufi-1 Cells %Viability
		AmB 50μM	AmB-AA 50μM	Epi 50μM
		106.232	62.6356	117.696
		81.1388	47.1415	102.277
		79.3804	42.0107	95.3128
		92.0205	37.7189	93.9018
		81.7962	30.5571	99.8824
		102.87	45.1747	104.302
