## Supplementary material for "Molecular prosthetics for CFTR designed for anion selectivity outperform amphotericin B in cultured cystic fibrosis airway epithelia": Source Data: Supplementary Data (Figure 4d-4e).xlsx

### Sheet: Figure 4d - Ussing Traces
	Time (seconds)	AmB Voltage			C2'epiAmB-AA (Presented in Figure 4d)			Time (seconds)	AmB Voltage			C2'epiAmB-AA	C2'epiAmB-AA
	0	-1.08032	0.576782	1.44958	-0.646973			0	-0.790405	1.33667	-2.21863	-0.0823975	-1.09253
	10	-0.997925	0.628662	1.42822	-0.656128			20	-0.708008	1.33667	-2.23999	-0.0640869	-1.13831
	20	-0.997925	0.646973	1.40686	-0.686646			40	-0.643921	1.40991	-2.1698	0.00610352	-0.982666
	30	-1.03149	0.619507	1.30005	-0.704956			60	-0.613403	1.42212	-2.1637	0.0244141	-0.796509
	40	-0.982666	0.646973	1.35193	-0.708008			80	-0.619507	1.48315	-2.05383	0.0732422	-0.527954
	50	-0.98877	0.637817	1.27563	-0.759888			100	-0.576782	1.54114	-1.89209	0.109863	-0.299072
	61	-1.07422	0.628662	1.26038	-0.775146			120	-0.561523	1.58386	-1.81274	0.167847	-0.12207
	71	-1.0498	0.683594	1.31531	-0.753784			141	-0.55542	1.55945	-1.83411	0.106812	-0.0793457
	81	-1.05591	0.643921	1.2146	-0.802612			161	-0.552368	1.59912	-1.75171	0.152588	0.00610352
	91	-1.05591	0.67749	1.2085	-0.814819			181	-0.482178	1.62659	-1.66321	0.17395	0.0610352
	101	-1.05896	0.689697	1.22681	-0.842285			201	-0.436401	1.64795	-1.54114	0.192261	0.0946045
	111	-1.06506	0.668335	1.18408	-0.848389			221	-0.418091	1.61133	-1.51367	0.189209	0.0946045
	121	-1.03455	0.698853	1.19629	-0.866699			241	-0.384521	1.6449	-1.44043	0.22583	0.125122
	131	-1.05591	0.662231	1.14441	-0.906372			261	-0.350952	1.63879	-1.40686	0.241089	0.15564
	141	-1.01929	0.689697	1.14441	-0.906372			281	-0.332642	1.62659	-1.3855	0.228882	0.192261
	151	-1.00098	0.698853	1.15967	-0.912476			301	-0.311279	1.59302	-1.28174	0.234985	0.198364
	161	-1.01624	0.717163	1.14441	-0.939941			321	-0.308228	1.58386	-1.29089	0.228882	0.161743
	171	-0.973511	0.698853	1.12	-0.985718			341	-0.286865	1.59302	-1.25427	0.234985	0.231934
	181	-0.994873	0.662231	1.08643	-0.997925			361	-0.27771	1.56555	-1.24512	0.247192	0.231934
	191	-0.964355	0.674438	1.03149	-1.03455			382	-0.271606	0.128174	0.430298	0.189209	0.271606
	201	-0.964355	0.726318	1.04065	-1.0498			402	0.286865	0.219727	0.88501	0.286865	0.250244
	211	-0.98877	0.689697	1.0437	-1.06812			422	0.180054	0.228882	1.2146	0.387573	0.561523
	221	-0.927734	0.646973	0.970459	-1.11694			442	0.125122	0.12207	1.38245	0.473022	0.881958
	231	-0.915527	0.680542	0.98877	-1.12			462	0.0152588	0.0457764	1.3855	0.466919	1.34583
	241	-0.897217	0.698853	0.991821	-1.11694			482	-0.0457764	-0.0274658	1.40381	0.39978	1.51978
	251	-0.915527	0.653076	0.949097	-1.14136			502	-0.146484	-0.0762939	1.42822	0.283813	1.41296
	261	-0.949097	0.622559	0.891113	-1.19324			522	-0.192261	-0.112915	1.43433	0.180054	1.18713
	271	-0.90332	0.656128	0.915527	-1.19324			542	-0.244141	-0.10376	1.40381	0.0732422	0.93689
	281	-0.90332	0.616455	0.869751	-1.22986			562	-0.283813	-0.100708	1.49231	-0.0457764	0.65918
	292	-0.888062	0.616455	0.854492	-1.25427			582	-0.320435	-0.106812	1.50757	-0.146484	0.39978
	302	-0.863647	0.592041	0.802612	-1.28479			603	-0.332642	-0.10376	1.55945	-0.274658	0.149536
	312	-0.860596	0.0213623	0.814819	-1.3031			623	-0.363159	-0.0762939	1.61133	-0.320435	0.00610352
	322	-0.860596	-0.0579834	3.57056	-1.33057			643	-0.393677	-0.0610352	1.62659	-0.38147	-0.134277
	332	-0.863647	-0.0152588	3.65601	-0.43335			663	-0.39978	-0.0579834	1.68762	-0.421143	-0.222778
	342	-0.860596	0.0457764	3.86353	-0.335693			683	-0.408936	-0.0274658	1.74561	-0.482178	-0.332642
	352	-1.13831	0.0427246	3.91846	-0.238037			703	-0.411987	-0.0213623	1.80054	-0.506592	-0.338745
	362	-1.297	0.0244141	4.05273	-0.119019			723	-0.390625	-0.0244141	1.86462	-0.497437	-0.366211
	372	-1.29089	-0.0152588	4.02222	-0.088501			743	-0.405884	0.00610352	1.88904	-0.497437	-0.393677
	382	-1.29089	-0.0488281	4.11072	-0.0518799			763	-0.418091	0	2.00806	-0.500488	-0.375366
	392	-1.29395	-0.0762939	4.05273	-0.112915			783	-0.405884	0.00915527	2.04468	-0.482178	-0.390625
	402	-1.32751	-0.109863	3.9978	-0.128174			803	-0.405884	0.00610352	2.09351	-0.469971	-0.38147
	412	-1.35498	-0.167847	3.98865	-0.192261			823	-0.372314	0.0396729	2.13013	-0.427246	-0.299072
	422	-1.40991	-0.164795	3.91235	-0.231934			844	-0.369263	0.0640869	2.14844	-0.396729	-0.27771
	432	-1.44348	-0.201416	3.94897	-0.286865			864	-0.366211	0.0579834	2.21252	-0.38147	-0.244141
	442	-1.46484	-0.231934	3.92456	-0.357056			884	-0.357056	0.0701904	2.23694	-0.308228	-0.164795
	452	-1.50452	-0.234985	3.93372	-0.39978			904	-0.344849	0.0579834	2.23694	-0.308228	-0.164795
	462	-1.48315	-0.283813	3.90015	-0.476074			924	-0.344849	0.10376	2.31628	-0.247192	-0.0671387
	472	-1.52588	-0.268555	3.95203	-0.479126			944	-0.335693	0.0793457	2.3468	-0.219727	-0.0427246
	482	-1.54724	-0.302124	3.97339	-0.512695			964	-0.311279	0.0915527	2.38342	-0.170898	0.00610352
	492	-1.56555	-0.296021	3.93066	-0.582886			984	-0.308228	0.0701904	2.38953	-0.134277	0.0213623
	502	-1.56555	-0.305176	3.96729	-0.601196			1004	-0.305176	0.0946045	2.41089	-0.088501	0.0854492
	512	-1.5564	-0.320435	4.05273	-0.610352			1024	-0.274658	0.128174	2.38953	-0.0274658	0.192261
	523	-1.5564	-0.32959	4.01001	-0.668335			1044	-0.268555	0.119019	2.47803	-0.00305176	0.213623
	533	-1.55029	-0.341797	4.11987	-0.656128			1065	-0.280762	0.131226	2.46582	0.0305176	0.231934
	543	-1.54724	-0.320435	4.0863	-0.692749			1085	-0.268555	0.10376	2.48108	0.00305176	0.244141
	553	-1.53809	-0.3479	4.14734	-0.704956			1105	-0.787354	0.131226	2.49939	0.0976562	0.357056
	563	-1.54724	-0.320435	4.18091	-0.708008			1125	-0.476074	0.10376	2.49634	0.0823975	0.234985
	573	-1.54419	-0.32959	4.17786	-0.735474			1145	0.83313	0.12207	2.51465	0.134277	0.747681
	583	-1.51062	-0.332642	4.19617	-0.717163			1165	1.70593	0.158691	2.50244	-0.445557	-0.0183105
	593	-1.51062	-0.338745	4.32434	-0.720215			1185	2.56348	0.125122	2.5238	-0.610352	-0.454712
	603	-1.49536	-0.323486	4.33655	-0.717163			1205	3.50647	0.143433	2.50854	-0.747681	-0.653076
	613	-1.474	-0.317383	4.34875	-0.698853			1225	4.422	0.140381	2.50854	-0.83313	-0.708008
	623	-1.474	-0.320435	4.38232	-0.683594			1245	5.21545	0.137329	2.5238	-0.9552	-0.765991
	633	-1.45264	-0.311279	4.44031	-0.674438			1265	5.85022	0.143433	2.45361	-1.13525	-0.869751
	643	-1.44043	-0.314331	4.46777	-0.686646			1285	6.32324	0.125122	2.50549	-1.26648	-0.967407
	653	-1.48926	-0.299072	4.49524	-0.67749			1306	6.71997	0.128174	2.48413	-1.38855	-1.02234
	663	-1.44043	-0.292969	4.56848	-0.628662			1326	7.00378	0.119019	2.46582	-1.46179	-1.05286
	673	-1.44653	-0.296021	4.5929	-0.622559			1346	7.22656	0.143433	2.45667	-1.53503	-1.08337
	683	-1.42212	-0.289917	4.66614	-0.619507			1366	7.41577	0.128174	2.47192	-1.57776	-1.08948
	693	-1.43738	-0.274658	4.64783	-0.6073			1386	7.5531	0.137329	2.42004	-1.61743	-1.11694
	703	-1.39771	-0.274658	4.76074	-0.585938			1406	7.66602	0.131226	2.40173	-1.66626	-1.18408
	713	-1.39465	-0.265503	4.73328	-0.579834			1426	7.73621	0.112915	2.4231	-1.6571	-1.15051
	723	-1.37329	-0.250244	4.81262	-0.55542			1446	7.82471	0.125122	2.38953	-1.66931	-1.15662
	733	-1.35193	-0.256348	4.8645	-0.552368			1466	7.89185	0.106812	2.3407	-1.70898	-1.16882
	744	-1.36719	-0.253296	4.8645	-0.534058			1487	7.94373	0.128174	2.36816	-1.67236	-1.16882
	754	-1.35498	-0.231934	4.93774	-0.540161			1507	8.00171	0.0976562	2.35901	-1.72424	-1.19934
	764	-1.36414	-0.234985	4.89807	-0.537109			1527	8.08716	0.128174	2.31323	-1.69678	-1.16882
	774	-1.32446	-0.216675	4.98962	-0.494385			1547	8.14209	0.119019	2.31018	-1.72424	-1.22375
	784	-1.33972	-0.231934	5.05371	-0.466919			1567	8.19702	0.0976562	2.30408	-1.71509	-1.23596
	794	-1.31531	-0.216675	5.02014	-0.460815			1587	8.26416	0.106812	2.2522	-1.7395	-1.24817
	804	-1.31531	-0.228882	5.18188	-0.43335			1607	8.28247	0.0946045	2.2522	-1.78528	-1.29395
	814	-1.31531	-0.22583	5.12695	-0.436401			1627	8.30994	0.0793457	2.19116	-1.80054	-1.30615
	824	-1.30005	-0.219727	5.1239	-0.457764			1647	8.35266	0.0976562	2.18506	-1.83105	-1.3031
	834	-1.3031	-0.201416	5.24292	-0.396729			1667	8.41064	0.0762939	2.12097	-1.84937	-1.32446
	844	-1.297	-0.210571	5.2948	-0.378418			1687	8.4259	0.0488281	2.13013	-1.86462	-1.32751
	854	-1.28784	-0.210571	5.2887	-0.378418			1707	8.45032	0.0610352	2.07825	-1.89514	-1.33667
	864	-1.28784	-0.195312	5.30396	-0.387573			1728	8.48389	0.0396729	2.05383	-1.88904	-1.34277
	874	-1.28174	-0.198364	5.34668	-0.369263			1748	8.50525	0.0396729	2.07214	-1.92566	-1.35193
	884	-1.27869	-0.167847	5.36499	-0.332642			1768	8.58459	0.0366211	1.96838	-1.89819	-1.35498
	894	-1.26648	-0.167847	5.41687	-0.332642			1788	8.56628	0.0549316	2.01721	-1.89819	-1.33057
	904	-1.28174	-0.189209	5.43213	-0.326538			1808	8.59375	0.0183105	1.95923	-1.9043	-1.33362
	914	-1.27563	-0.183105	5.44434	-0.320435			1828	8.58154	0	1.91345	-1.92566	-1.34888
	924	-1.26038	-0.180054	5.4657	-0.314331			1848	8.61206	-0.00610352	1.87988	-1.88904	-1.33972
	934	-1.25122	-0.177002	5.5481	-0.286865			1868	8.69446	-0.00610352	1.88904	-1.89209	-1.34888
	944	-1.24512	-0.164795	5.57251	-0.27771			1888	8.68225	-0.0183105	1.81274	-1.90735	-1.33667
	954	-1.24207	-0.140381	5.55725	-0.302124			1908	8.70056	-0.0183105	1.81885	-1.87683	-1.32751
	965	-1.22375	-0.143433	5.66406	-0.27771			1928	8.71582	-0.0274658	1.78223	-1.90125	-1.33972
	975	-1.21765	-0.170898	5.59998	-0.256348			1948	8.70667	-0.0305176	1.77917	-1.86462	-1.31531
	985	-1.19934	-0.146484	5.6488	-0.262451			1968	8.74023	-0.0427246	1.7395	-1.85852	-1.33057
	995	-1.21765	-0.146484	5.67627	-0.274658			1988	8.69141	-0.0579834	1.68762	-1.87378	-1.33972
	1005	-1.22681	-0.158691	5.6488	-0.244141			2008	8.70056	-0.0518799	1.66626	-1.86157	-1.36414
	1015	-1.22681	-0.137329	5.75256	-0.241089			2029	8.69751	-0.0396729	1.65405	-1.83411	-1.34888
	1025	-1.22375	-0.143433	5.78308	-0.22583			2049	8.71277	0.55542	1.81274	-1.85547	-1.38245
	1035	-1.2207	-0.146484	5.78613	-0.231934			2069	8.73413	1.27563	3.26538	-1.8158	-1.3855
	1045	-1.2207	-0.149536	5.896	-0.189209			2089	8.72192	1.87988	4.04053	-1.83716	-1.40991
	1055	-1.19934	-0.137329	5.86548	-0.189209			2109	8.72192	2.5116	4.54712	-1.8219	-1.44348
	1065	-1.18713	-0.125122	5.93567	-0.192261			2129	8.73413	3.09143	5.06897	-1.828	-1.44958
	1075	-1.20239	-0.131226	5.86548	-0.198364			2149	8.73108	3.74451	5.61218	-1.84326	-1.44958
	1085	-1.19324	-0.125122	5.97534	-0.183105			2169	8.72192	4.39148	6.09131	-1.83716	-1.48621
	1095	-1.18103	-0.106812	5.98755	-0.170898			2189	8.72498	4.96216	6.62842	-1.84937	-1.51367
	1105	-1.09863	-0.112915	6.03638	-0.161743			2209	8.73108	5.55725	7.04041	-1.84021	-1.51978
	1115	-1.07422	-0.119019	6.06689	-0.219727			2230	8.72498	6.03638	7.44629	-1.86157	-1.54419
	1125	-1.06506	-0.112915	6.06079	-0.228882			2250	8.73108	6.45447	7.75452	-1.86768	-1.5564
	1135	-1.06201	-0.115967	6.12488	-0.244141			2270	8.73718	6.77795	8.01392	-1.88293	-1.59302
	1145	-1.05896	-0.109863	6.13403	-0.247192			2290	8.74329	7.07703	8.15735	-1.90735	-1.62659
	1155	-1.05591	-0.109863	6.1676	-0.250244			2310	8.70972	7.29675	8.34045	-1.89819	-1.66931
	1165	-1.05896	-0.0976562	6.20422	-0.216675			2330	8.73413	7.49817	8.45337	-1.95312	-1.66321
	1175	-1.04675	-0.0915527	6.20117	-0.222778			2350	8.69751	7.61108	8.56018	-1.97144	-1.72424
	1185	-2.96936	-0.0976562	6.20422	-0.22583			2370	8.70056	7.68738	8.64563	-1.96838	-1.75781
	1195	-0.680542	0.00305176	6.22253	-0.216675			2390	8.6853	7.79724	8.71277	-2.01721	-1.77002
	1205	0.515747	0.222778	6.28357	-0.210571			2410	8.70667	7.91321	8.77075	-2.01416	-1.79749
	1215	1.17798	0.390625	6.26831	-0.234985			2430	8.69751	7.9071	8.85315	-2.03857	-1.83105
	1226	1.49536	1.07117	6.30493	-0.231934			2450	8.70972	7.98035	8.88672	-2.05994	-1.84631
	1236	1.64795	1.74255	6.26221	-0.222778			2470	8.72803	8.01392	8.93555	-2.08435	-1.90125
	1246	1.74866	2.32849	6.40259	-0.195312			2491	8.75244	8.02307	9.00574	-2.10266	-1.92871
	1256	1.85547	2.76794	6.36292	-0.201416			2511	8.74023	8.02307	9.04236	-2.13623	-1.96838
	1266	2.00195	3.1189	6.38733	-0.186157			2531	8.75244	8.05359	9.08203	-2.1637	-1.98669
	1276	2.18506	3.42712	6.38428	-0.198364			2551	8.77075	8.078	9.10339	-2.19116	-2.02026
	1286	2.41089	3.68958	6.40564	-0.201416			2571	8.74634	8.13293	9.16138	-2.22778	-2.02942
	1296	2.63367	3.9856	6.49719	-0.198364			2591	8.79822	8.15125	9.25903	-2.26746	-2.05688
	1306	2.88086	4.29993	6.46973	-0.192261			2611	8.78296	8.18787	9.31091	-2.27356	-2.06299
	1316	3.12805	4.62036	6.51245	-0.177002			2631	8.82263	8.13904	9.34143	-2.31018	-2.10266
	1326	3.35388	4.96216	6.52771	-0.180054			2651	8.83789	8.12988	9.29871	-2.35291	-2.10571
	1336	3.58582	5.26733	6.56128	-0.15564			2671	8.87451	8.09631	9.40857	-2.37122	-2.14233
	1346	3.79944	5.56335	6.5918	-0.164795			2691	8.89587	8.10547	9.36279	-2.4292	-2.1698
	1356	3.97644	5.85632	6.5979	-0.170898			2711	8.91418	8.10242	9.47266	-2.45361	-2.18811
	1366	4.16565	6.09741	6.57959	-0.164795			2731	8.92334	8.17871	9.4696	-2.46277	-2.22168
	1376	4.33655	6.35376	6.604	-0.167847			2751	8.93555	8.13904	9.45129	-2.52991	-2.21863
	1386	4.48303	6.57959	6.66504	-0.152588			2772	8.96301	8.19397	9.49097	-2.55432	-2.23083
	1396	4.60205	6.74744	6.63147	-0.17395			2792	9.03015	8.16956	9.53979	-2.58179	-2.25525
	1406	4.73022	6.89392	6.6803	-0.164795			2812	9.05457	8.11157	9.56421	-2.61536	-2.2522
	1416	4.8584	7.06787	6.67725	-0.152588			2832	9.05457	8.11462	9.57336	-2.64587	-2.27051
	1426	4.98352	7.18994	6.65588	-0.161743			2852	9.1156	8.12073	9.61914	-2.6825	-2.26746
	1436	5.08118	7.32117	6.69861	-0.152588			2872	9.14001	8.14209	9.59167	-2.71912	-2.29187
	1446	5.19409	7.41882	6.6803	-0.170898			2892	9.16748	8.12073	9.64355	-2.71301	-2.30103
	1456	5.2948	7.50122	6.72913	-0.17395			2912	9.22852	8.14209	9.58252	-2.75269	-2.30408
	1466	5.39856	7.57141	6.78406	-0.158691			2932	9.27124	8.16345	9.67407	-2.75574	-2.31934
	1476	5.43823	7.62329	6.75964	-0.183105			2952	9.2804	8.12988	9.6344	-2.78015	-2.32544
	1486	5.53284	7.69043	6.80237	-0.167847			2972	9.31396	8.12683	9.64355	-2.80762	-2.31323
	1496	5.60303	7.74841	6.86646	-0.161743			2992	9.35974	8.09326	9.68933	-2.81372	-2.32239
	1507	5.66711	7.77283	6.80847	-0.177002			3012	9.40857	8.09631	9.68933	-2.83508	-2.33459
	1517	5.74341	7.83691	6.8573	-0.195312			3032	9.43298	8.05054	9.65881	-2.84729	-2.33765
	1527	5.8075	7.84607	6.83594	-0.463867			3052	9.4574	8.0658	9.7168	-2.84729	-2.31323
	1537	5.87158	7.901	6.79626	-0.561523			3072	9.49707	8.03223	9.67407	-2.84424	-2.32544
	1547	5.93262	7.91626	6.92749	-0.57373			3092	9.552	8.03528	9.66492	-2.85339	-2.33154
	1557	5.98755	7.94678	6.87866	-0.610352			3112	9.56726	8.00476	9.64355	-2.8656	-2.31934
	1567	6.03638	7.96814	6.88171	-0.656128			3132	9.61304	7.92847	9.66797	-2.88696	-2.28882
	1577	6.09741	7.96509	6.91528	-0.72937			3153	9.63135	8.00171	9.65576	-2.87781	-2.28882
	1587	6.14929	7.95288	6.9458	-0.772095			3173	9.64661	7.98645	9.65576	-2.87476	-2.30713
	1597	6.22864	8.00476	6.87561	-0.857544			3193	9.68628	7.94983	9.63745	-2.89001	-2.31323
	1607	6.26221	8.03528	6.90613	-0.915527			3213	9.73206	7.92847	9.68628	-2.88696	-2.27966
	1617	6.32324	8.00781	6.97021	-0.958252			3233	9.76257	7.93762	9.66492	-2.8656	-2.29492
	1627	6.36902	8.05054	6.99463	-1.02844			3253	9.79919	7.88879	9.66492	-2.87476	-2.30713
	1637	6.42395	8.08716	6.9397	-1.08948			3273	9.78394	7.88269	9.68628	-2.8717	-2.28271
	1647	6.44836	8.10852	6.96411	-1.15662			3293	9.83582	7.85522	9.65576	-2.88391	-2.26746
	1657	6.51245	8.09937	6.96716	-1.19629			3313	9.84497	7.80334	9.69849	-2.8595	-2.26746
	1667	6.54602	8.11157	6.99768	-1.26953			3333	9.89685	7.81555	9.65576	-2.85339	-2.2644
	1677	6.5979	8.12378	6.02112	-1.31226			3353	9.91516	7.77588	9.69238	-2.84119	-2.2522
	1687	6.64978	8.14514	7.75757	-1.34277			3374	9.93347	7.78198	9.69849	-2.83813	-2.22778
	1697	6.70166	8.14209	9.40247	-1.40686			3394	9.97314	7.7301	9.57947	-2.83813	-2.2522
	1707	6.71997	8.12988	10.4889	-1.44348			3414	9.9884	7.76367	9.63745	-2.80457	-2.23694
	1717	6.75659	8.17261	11.1938	-1.49536			3434	9.9762	7.76978	9.69238	-2.79541	-2.23694
	1727	6.79932	8.18481	11.8225	-1.52283			3454	10.0128	7.76672	9.75037	-2.78015	-2.21558
	1737	6.84204	8.18176	12.1582	-1.54419			3474	10.0616	7.79419	9.68018	-2.7771	-2.20337
	1748	6.8634	8.16345	12.3932	-1.59912			3494	10.0647	7.69653	9.64355	-2.77405	-2.19421
	1758	6.9397	8.17871	12.7014	-1.62048			3514	10.0647	7.74231	9.7229	-2.75269	-2.17896
	1768	6.96106	8.22144	12.9974	-1.66321			3534	10.08	7.71484	9.70459	-2.74658	-2.18201
	1778	6.99463	8.17261	13.3514	-1.651			3554	10.1074	7.75146	9.77478	-2.72827	-2.15454
	1788	7.03735	8.19702	13.8	-1.67542			3574	10.1257	7.77588	9.71375	-2.71301	-2.17285
	1798	7.04041	8.22754	14.1235	-1.73035			3594	10.1471	7.70264	9.76562	-2.70081	-2.1637
	1808	7.08618	8.22754	14.3707	-1.73035			3614	10.1685	7.73926	9.74731	-2.69165	-2.15759
	1818	7.13196	8.22144	14.7095	-1.75781			3634	10.2142	7.75452	9.78394	-2.6886	-2.11792
	1828	7.14111	8.2489	14.917	-1.80969			3654	10.199	7.74536	9.78699	-2.66113	-2.14233
	1838	7.16248	8.255	15.1886	-1.80969			3674	10.1959	7.74841	9.83887	-2.62756	-2.14844
	1848	7.2113	8.26111	15.4297	-1.83105			3695	10.2264	7.79114	9.84802	-2.61841	-2.14539
	1858	7.22656	8.27332	15.6311	-1.83716			3715	10.2203	7.76672	9.86328	-2.60925	-2.12708
	1868	7.25403	8.28247	15.741	-1.90125			3735	10.2386	7.74536	9.84497	-2.59705	-2.09656
	1878	7.26013	8.27332	15.8325	-1.9165			3755	10.2051	7.76978	9.86938	-2.59094	-2.06909
	1888	7.29675	8.29163	16.0339	-1.92566			3775	10.2448	7.79114	9.91211	-2.57263	-2.07825
	1898	7.33643	8.29468	16.1133	-1.93176			3795	10.26	7.79724	9.96399	-2.54517	-2.07825
	1908	7.35168	8.29163	16.1591	-1.96838			3815	10.26	7.78198	9.96704	-2.53601	-2.05994
	1918	7.36389	8.28857	16.2201	-1.98669			3835	10.257	7.84607	10.0067	-2.5238	-2.05383
	1928	7.39136	8.31909	16.2811	-2.00806			3855	10.2753	7.84607	10.0708	-2.49939	-2.04773
	1938	7.39441	8.30688	16.3727	-2.00195			3876	10.3058	7.84912	10.1044	-2.46582	-2.04163
	1948	7.42493	8.30688	16.3635	-2.04773			3896	10.2875	7.89185	10.0922	-2.46277	-2.04773
	1958	7.4646	8.29468	16.3849	-2.05383			3916	10.3119	7.89795	10.1196	-2.45056	-2.04468
	1968	7.44934	8.28857	16.3696	-2.07214			3936	10.3271	7.91016	10.1593	-2.44751	-2.02332
	1978	7.48291	8.28857	16.3757	-2.09351			3956	10.3119	7.93152	10.2051	-2.43225	-2.02942
	1988	7.48596	8.28247	16.3879	-2.11487			3976	10.3119	7.96814	10.2051	-2.43225	-2.01721
	1999	7.47986	8.30688	16.3788	-2.13318			3996	10.3088	7.95288	10.3149	-2.38342	-2.00806
	2009	7.49207	8.28552	16.3727	-2.13928			4016	10.3424	8.05969	10.3027	-2.35901	-2.02637
	2019	7.54395	8.26416	16.3696	-2.17285			4037	10.3485	8.10852	10.321	-2.39563	-2.00806
	2029	7.53479	8.30078	16.333	-2.16675			4057	10.3302	8.08411	10.3912	-2.36511	-1.98669
	2039	7.56836	8.26111	16.3391	-2.19116			4077	10.3271	8.14209	10.4553	-2.35901	-1.98975
	2049	7.59888	8.26416	16.3452	-2.21252			4097	10.3271	8.17261	10.3943	-2.36206	-1.9928
	2059	7.58972	8.30078	16.3177	-2.23694			4117	10.3394	8.21838	10.437	-2.34985	-1.97754
	2069	7.60803	8.29773	16.3391	-2.23999			4137	10.3485	8.22754	10.498	-2.31628	-1.95007
	2079	7.61414	8.28552	16.3177	-2.24304			4157	10.3271	8.24585	10.4858	-2.31934	-1.97754
	2089	7.66296	8.27942	16.2781	-2.26746			4177	10.3333	8.37402	10.5194	-2.29492	-1.94397
	2099	7.65381	8.27026	16.2567	-2.2644			4197	10.3149	8.35571	10.5682	-2.27661	-1.95007
	2109	7.66602	8.22144	16.2659	-2.28271			4218	10.3119	8.37402	10.5835	-2.30408	-1.94702
	2119	7.67822	8.21838	16.2231	-2.28271			4238	10.3302	8.38623	10.5774	-2.27356	-1.92566
	2129	7.67212	8.2489	16.2323	-2.31323			4258	10.3058	8.4198	10.6598	-2.26746	-1.92566
	2139	7.69653	8.2428	16.2201	-2.29492			4278	10.2966	8.47168	10.6262	-2.24609	-1.90735
	2149	7.69958	8.23059	16.2384	-2.31323			4298	10.2936	8.53271	10.6659	-2.23694	-1.88599
	2159	7.71179	8.25195	16.214	-2.31323			4318	10.2722	8.54797	10.6781	-2.2583	-1.88599
	2169	7.73315	8.20923	16.2048	-2.31934			4338	10.2936	8.57849	10.7208	-2.2583	-1.89514
	2179	7.7301	8.23059	16.1926	-2.30103			4358	10.2692	8.59375	10.7452	-2.24304	-1.89819
	2189	7.73315	8.23669	16.1652	-2.29187			4378	10.2753	8.66089	10.7422	-2.22168	-1.88599
	2200	7.76672	8.25195	16.1316	-2.31018			4398	10.2631	8.68225	10.7697	-2.21558	-1.87378
	2210	7.73621	8.26111	16.153	-2.30103			4419	10.2753	8.69751	10.791	-2.20642	-1.87988
	2220	7.73926	8.23059	16.1316	-2.30408			4439	10.2631	8.68835	10.8582	-2.19116	-1.87683
	2230	7.74536	8.20007	16.1346	-2.28577			4459	10.26	8.75244	10.8093	-2.19727	-1.86768
	2240	7.76978	8.18481	16.1194	-2.30408			4479	10.2753	8.77686	10.8582	-2.1637	-1.86157
	2250	7.76672	8.19397	16.1011	-2.30408			4499	10.26	8.7738	10.8948	-2.15454	-1.83716
	2260	7.77283	8.20618	16.1041	-2.28577			4519	10.2509	8.80737	10.9558	-2.13928	-1.85242
	2270	7.77893	8.1604	16.0889	-2.28882			4539	10.199	8.8501	10.968	-2.12097	-1.84326
	2280	7.79114	8.17871	16.1011	-2.29187			4559	10.2142	8.85925	10.8887	-2.13623	-1.84631
	2290	7.77893	8.20923	16.1499	-2.27966			4579	10.2234	8.86841	10.9283	-2.11487	-1.84631
	2300	7.79724	8.18787	16.0858	-2.30408			4599	10.2203	8.89587	10.9802	-2.13013	-1.80359
	2310	7.80945	8.19397	16.1041	-2.29187			4619	10.2356	8.88672	11.0199	-2.12708	-1.79443
	2320	7.81555	8.1543	16.0706	-2.2644			4639	10.2203	8.95081	11.0168	-2.11487	-1.81274
	2330	7.83386	8.10547	16.0889	-2.27356			4659	10.2142	8.95386	11.0596	-2.08435	-1.81885
	2340	7.82776	8.11768	16.0248	-2.27356			4680	10.1746	8.97522	11.0321	-2.06604	-1.79749
	2350	7.81555	8.10852	16.0706	-2.25525			4700	10.1868	8.9386	11.0657	-2.05688	-1.79749
	2360	7.84607	8.14514	16.0736	-2.23694			4720	10.1776	8.95996	11.0657	-2.04773	-1.80664
	2370	7.83997	8.12378	16.0309	-2.26746			4740	10.1654	8.97217	11.0168	-2.05994	-1.77612
	2380	7.85522	8.1543	16.0248	-2.2583			4760	10.1715	8.99048	11.0626	-2.05688	-1.79138
	2390	7.86743	8.11157	16.0461	-2.23694			4780	10.144	8.99963	11.1145	-2.05383	-1.78223
	2400	7.87048	8.14819	16.0767	-2.21558			4800	10.141	9.00574	11.1816	-2.02332	-1.75781
	2410	7.88879	8.1543	16.0431	-2.23083			4820	10.1288	9.00574	11.1511	-2.03857	-1.76697
	2420	7.87964	8.12073	15.9882	-2.23694			4840	10.1288	9.01489	11.1237	-2.03552	-1.77917
	2430	7.88574	8.12073	15.9851	-2.23083			4860	10.1105	9.021	11.1023	-2.02942	-1.76697
	2440	7.91321	8.11768	15.9729	-2.22778			4880	10.0494	8.99963	11.145	-2.02942	-1.76392
	2450	7.92236	8.08716	15.9668	-2.22473			4900	10.1074	9.00269	11.1145	-2.02637	-1.77002
	2460	7.92236	8.09021	15.9637	-2.22168			4920	10.0433	9.00269	11.1298	-2.01416	-1.76392
	2471	7.93457	8.08716	15.9851	-2.20947			4940	10.0586	9.0271	11.1511	-2.01111	-1.78528
	2481	7.93457	8.10242	16.0034	-2.20947			4961	10.0128	9.03931	11.1755	-2.005	-1.78528
	2491	7.96204	8.09021	15.9729	-2.21252			4981	10.0128	8.97522	11.1603	-1.9928	-1.76086
	2501	7.94983	8.09021	15.9119	-2.22473			5001	10.0006	9.01184	11.1816	-2.00195	-1.77917
	2511	7.98645	8.07495	15.9821	-2.21558			5021	9.95789	9.00269	11.1298	-1.96228	-1.77002
	2521	7.95898	8.0719	15.8966	-2.22778			5041	9.95789	8.95996	11.1633	-1.98975	-1.77307
	2531	7.98645	8.05664	15.8783	-2.22168			5061	9.94873	8.97827	11.1816	-1.97144	-1.7395
	2541	7.98035	8.05664	15.8783	-2.23999			5081	9.92126	8.97522	11.1664	-1.96838	-1.72729
	2551	7.97729	8.08411	15.8752	-2.2522			5101	9.88464	8.99048	11.1389	-1.96533	-1.75171
	2561	7.99866	8.08716	15.8722	-2.2522			5121	9.8999	8.98438	11.1755	-1.94702	-1.72119
	2571	8.02002	8.06274	15.8844	-2.23694			5141	9.86023	8.99963	11.1359	-1.98669	-1.71204
	2581	8.03528	8.03833	15.8417	-2.23694			5161	9.83582	8.97217	11.1938	-1.94397	-1.72729
	2591	8.02307	8.02002	15.8325	-2.23999			5181	9.8175	8.99963	11.1694	-1.94092	-1.71509
	2601	8.02002	8.05054	15.8478	-2.23083			5202	9.80225	8.95996	11.1847	-1.95618	-1.69983
	2611	8.03223	8.03833	15.8447	-2.23694			5222	9.78699	8.9325	11.1725	-1.95312	-1.69983
	2621	8.05664	8.04749	15.7593	-2.26135			5242	9.74426	8.95996	11.2213	-1.93176	-1.71204
	2631	8.03528	8.04138	15.7837	-2.28882			5262	9.74426	8.92944	11.145	-1.94702	-1.71204
	2641	8.0658	8.02917	15.7318	-2.2644			5282	9.7229	8.93555	11.1694	-1.94397	-1.69983
	2651	8.07495	8.02917	15.7837	-2.27661			5302	9.69238	8.94165	11.2122	-1.93481	-1.68762
	2661	8.0719	8.00171	15.7501	-2.27966			5322	9.70764	8.89282	11.2122	-1.91956	-1.69983
	2671	8.10242	8.02002	15.7288	-2.29187			5342	9.66797	8.91113	11.1786	-1.92261	-1.70898
	2681	8.11157	8.02307	15.6494	-2.32544			5362	9.60388	8.90808	11.1816	-1.91956	-1.68457
	2691	8.10852	8.03223	15.6952	-2.31323			5382	9.58557	8.85315	11.2366	-1.91956	-1.67236
	2702	8.12378	7.99866	15.6891	-2.32544			5402	9.57642	8.84094	11.1298	-1.91345	-1.69373
	2712	8.12073	8.01392	15.6799	-2.33765			5422	9.53674	8.92334	11.1908	-1.91345	-1.71204
	2722	8.14514	8.02307	15.6799	-2.33459			5443	9.51233	8.91418	11.1481	-1.91956	-1.69983
	2732	8.14819	8.02002	15.6677	-2.36206			5463	9.48486	8.92029	11.2061	-1.89514	-1.69983
	2742	8.1665	8.02002	15.6189	-2.37732			5483	9.47876	8.88977	11.1694	-1.88293	-1.69373
	2752	8.18176	8.05664	15.6494	-2.36816			5503	9.43604	8.8501	11.1725	-1.89819	-1.68152
	2762	8.1665	8.04138	15.5884	-2.38342			5523	9.39331	-23.4161	11.1237	-1.89209	-1.69373
	2772	8.19397	8.03223	15.6067	-2.38037			5543	9.39331	-5.43213	9.41162	-1.85852	-1.70898
	2782	8.17261	8.03528	15.5457	-2.40479			5563	-2.72217	-4.36096	40.4236	-0.653076	-1.69067
	2792	8.20312	8.03223	15.567	-2.42004			5583	11.8286	-9.6344	45.5841	-13.3789	-1.31836
	2802	8.19092	8.03833	15.5396	-2.41394			5603	12.558	-16.4795	43.9575	-19.516	25.5554
	2812	8.19092	8.05359	15.506	-2.41699			5623	9.79919	-19.0186	37.9486	-20.874	-4.45251
	2822	8.20618	8.08716	15.5487	-2.44141			5643	8.22144	-1.54114		-20.8679	-8.64563
	2832	8.22449	8.08105	15.4968	-2.44446			5663	6.53381	-0.598145	1.2207	-18.7958	-11.0962
	2842	8.21228	8.08105	15.5121	-2.44141			5683	6.80237	-0.424194	0.778198	0.125122	-11.6608
	2852	8.23669	8.10852	15.5029	-2.45972			5703	0.726318	-0.32959	0.421143	0.0213623	-11.3922
	2862	8.23669	8.10547	15.4144	-2.47803			5723	0.650024	-0.259399	0.271606	0.0152588	0.280762
	2872	8.23975	8.10547	15.506	-2.49023			5743	0.616455	-0.219727	0.17395	0.0366211	0.149536
	2882	8.23059	8.09021	15.4816	-2.48413			5763	0.601196	-0.198364	0.112915	0.0427246	0.234985
	2893	8.26111	8.10852	15.5029	-2.49634			5783	0.564575	-0.15564	0.0518799	0.0793457	0.27771
	2903	8.27332	8.10547	15.4114	-2.50854			5803	0.50354	-0.143433	0.0793457	0.106812	0.305176
	2913	8.27637	8.14819	15.4114	-2.50854			5823	0.45166	-0.100708	0.0610352	0.115967	0.323486
	2923	8.31299	8.17566	15.3931	-2.52991			5843	0.411987	-0.0976562	-0.0335693	0.134277	0.354004
	2933	8.29468	8.18481	15.4053	-2.53601			5863	0.396729	-0.0854492	-0.0488281	0.158691	0.363159
	2943	8.30688	8.19702	15.3992	-2.54211			5883	0.38147	-0.0518799	-0.100708	0.183105	0.363159
	2953	8.31604	8.20312	15.3503	-2.55432			5904	0.326538	-0.0396729	-0.10376	0.213623	0.384521
	2963	8.31299	8.16345	15.3748	-2.55737			5924	0.305176	-0.469971	-0.0152588	0.286865	0.390625
	2973	8.31299	8.18481	15.3503	-2.58179			5944	-0.350952	-0.720215	-0.0915527	-1.09558	0.408936
	2983	8.32214	8.22144	15.3351	-2.57568			5964	-0.671387	-0.842285	-0.0366211	-1.25122	-0.466919
	2993	8.34045	8.22754	15.3503	-2.58789			5984	-0.85144	-0.918579	-0.0610352	-1.37024	-0.842285
	3003	8.35266	8.23364	15.3046	-2.6001			6004	-0.994873	-0.973511	-0.0915527	-1.44958	-1.02844
	3013	8.35571	8.26416	15.3412	-2.6062			6024	-1.10168	-1.01624	-0.0854492	-1.50146	-1.1261
	3023	8.36487	8.27942	15.2832	-2.62146			6044	-1.15967	-1.05896	-0.0762939	-1.54114	-1.2085
	3033	8.35571	8.30688	15.3259	-2.62146			6064	-1.2085	-1.06812	-0.152588	-1.58081	-1.26343
	3043	8.37402	8.32214	15.2679	-2.63977			6084	-1.25732	-1.09863	-0.158691	-1.58691	-1.32141
	3053	8.36182	8.36182	15.2802	-2.64587			6104	-1.3031	-1.09863	-0.0823975	-1.60828	-1.35193
	3063	8.39539	8.36487	15.2679	-2.64893			6125	-1.33362	-1.12305	-0.137329	-1.64185	-1.37329
	3073	8.38623	8.39233	15.2405	-2.65503			6145	-1.3916	-1.14746	-0.125122	-1.6449	-1.40991
	3083	8.4137	8.40454	15.2191	-2.64587			6165	-1.41296	-1.16577	-0.183105	-1.66016	-1.42517
	3094	8.43201	8.40149	15.21	-2.65808			6185	-1.42517	-1.16882	-0.115967	-1.63879	-1.43433
	3104	8.40149	8.4259	15.2527	-2.65198			6205	-1.43738	-1.16882	-0.158691	-1.65405	-1.45874
	3114	8.40759	8.46252	15.2252	-2.65198			6225	-1.44043	-1.17188	-0.164795	-1.6571	-1.474
	3124	8.42285	8.46558	15.2832	-2.65808			6245	-1.474	-1.18713	-0.143433	-1.66626	-1.47095
	3134	8.43811	8.44116	15.2771	-2.65808			6265	-1.48315	-1.20239	-0.164795	-1.651	-1.4679
	3144	8.44116	8.49304	15.2252	-2.65808			6285	-1.50452	-1.22986	-0.128174	-1.66321	-1.48315
	3154	8.44727	8.5083	15.2313	-2.67639			6305	-1.49536	-1.20544	-0.12207	-1.66626	-1.49841
	3164	8.45032	8.54187	15.2405	-2.67639
	3174	8.46252	8.5907	15.2252	-2.69775
	3184	8.45642	8.62427	15.2344	-2.70081
	3194	8.47473	8.63037	15.1917	-2.69165
	3204	8.46863	8.66699	15.2252	-2.70081
	3214	8.46252	8.68225	15.2496	-2.70691
	3224	8.47168	8.68835	15.2466	-2.70081
	3234	8.48083	8.6853	15.2649	-2.71912
	3244	8.49304	8.73413	15.2252	-2.70386
	3254	8.48389	8.75244	15.2252	-2.71301
	3264	8.46558	8.7738	15.2313	-2.72522
	3274	8.45337	8.73413	15.2435	-2.72217
	3284	8.49304	8.7738	15.2374	-2.73743
	3294	8.5083	8.78296	15.2924	-2.72217
	3304	8.52356	8.83179	15.3015	-2.72827
	3314	8.54187	8.84705	15.3259	-2.70996
	3324	8.53882	8.88367	15.3412	-2.72217
	3334	8.54187	8.92334	15.3595	-2.72522
	3344	8.52966	8.92639	15.3839	-2.71606
	3355	8.53271	8.95996	15.4297	-2.72217
	3365	8.55408	8.99048	15.3503	-2.73438
	3375	8.52661	8.98743	15.39	-2.73438
	3385	8.57544	8.89587	15.4175	-2.73132
	3395	8.56323	32.1198	15.3992	-2.70386
	3405	8.54797	-7.23877	15.5151	-2.70386
	3415	8.54187	-26.1108		-2.71912
	3425	8.56018	-76.1047	31.7993	-2.70996
	3435		5.11475	11.7035	-2.74353
	3445	39.0015	0.20752	48.1689	-2.74353
	3455	33.02	-7.16248	28.5706	-2.72522
	3465	20.6848	-8.85315	8.65479	-2.73438
	3475	14.2975	-10.4218	-4.93469	-2.74963
	3485	9.95483	-13.5498	-9.23157	-2.73438
	3495	6.30188	-17.0776	-9.60388	-2.71606
	3505	3.78113	-19.0308	-9.08203	-2.72522
	3515	1.01013	-22.0825	-8.24585	-2.70996
	3526	-0.952148	-24.8047	-6.54602	-2.70996
	3536	-0.747681	15.0299	-4.94995	-2.71606
	3546	-0.93689	0.12207	-9.31396	-2.71912
	3556	-0.958252	-0.0152588	28.2623	-2.71301
	3566	-0.869751	-0.0427246	8.31909	-2.70691
	3576	-0.247192	-0.0366211	7.49817	-2.70996
	3586	13.8306	-0.0244141	7.11365	-2.71301
	3596	0.341797	-0.0305176	6.96716	-2.70386
	3606	0.167847	-0.012207	6.8634	-2.6886
	3616	0.189209	-0.00610352	6.76575	-2.6886
	3626	0.201416	0.00610352	6.61621	-2.70996
	3636	0.195312	0.0305176	6.5918	-2.6825
	3646	0.204468	0.0427246	6.55823	-2.67944
	3656	0.195312	0.0610352	6.5155	-2.69165
	3666	0.183105	0.0701904	6.48804	-2.69165
	3676	0.131226	0.0762939	6.46667	-2.6886
	3686	0.109863	0.0946045	6.44531	-2.68555
	3697	0.106812	0.109863	6.42395	-2.70081
	3707	0.0701904	0.119019	6.40869	-2.67944
	3717	0.0427246	0.12207	6.39343	-2.67334
	3727	0.0213623	0.140381	6.37817	-2.6825
	3737	-0.012207	0.152588	6.31409	-2.6947
	3747	-0.00915527	0.134277	6.36902	-2.67639
	3757	-0.0396729	0.170898	6.32935	-2.67639
	3767	-0.0457764	0.164795	6.35071	-2.67944
	3777	-0.0793457	0.17395	6.3324	-2.67639
	3787	-0.0823975	0.189209	6.29883	-2.67944
	3797	-0.0976562	0.201416	6.27441	-2.66418
	3807	-0.115967	0.20752	6.28052	-2.65808
	3817	-0.125122	0.210571	6.26831	-2.67334
	3827	-0.146484	0.222778	6.28052	-2.65503
	3837	-0.143433	0.234985	6.2439	-2.66113
	3847	-0.152588	0.241089	6.24695	-2.65808
	3857	-0.158691	0.247192	6.2439	-2.65503
	3867	-0.17395	-0.0610352	6.24084	-2.65503
	3877	-0.170898	-0.421143	6.35071	-2.63672
	3887	-0.17395	-0.55542	6.2561	-2.65198
	3897	1.20544	-0.662231	6.21338	-2.64282
	3907	-1.00403	-0.741577	6.26221	-2.63977
	3917	-1.2207	-0.778198	6.25916	-2.63672
	3927	-1.37939	-0.848389	6.2561	-2.64587
	3937	-1.48315	-0.897217	6.22253	-2.63367
	3947	-1.55945	-0.915527	6.23779	-2.63367
	3958	-1.62048	-0.949097	6.22253	-2.63367
	3968	-1.67542	-0.985718	6.20117	-2.63062
	3978	-1.70288	-1.01013	6.21948	-2.6001
	3988	-1.74561	-1.02844	6.20728	-2.61841
	3998	-1.78528	-1.05286	6.20117	-2.61536
	4008	-1.79749	-1.05591	6.21643	-2.59399
	4018	-1.83411	-1.07727	6.17676	-2.6062
	4028	-1.85242	-1.08643	6.19507	-2.59705
	4038	-1.85242	-1.10474	6.20117	-2.59399
	4048	-1.89514	-1.11389	6.1676	-2.6001
	4058	-1.89514	-1.12915	6.20422	-2.58179
	4068	-1.91956	-1.12915	6.20422	-2.58484
	4078	-1.91345	-1.14136	6.22559	-2.59399
	4088	-1.92566	-1.14441	6.21338	-2.58179
	4098	-1.93481	-1.15662	6.19507	-2.58484
	4108	-1.94397	-1.15051	6.2439	-2.57263
	4118	-1.96838	-1.16577	6.18896	-2.56653
	4128	-1.95618	-1.18713	6.23169	-2.55737
	4138	-1.96533	-1.18408	6.20422	-2.56958
	4148	-1.98059	-1.17798	6.18286	-2.55737
	4159	-1.9928	-1.20239	6.16455	-2.56653
	4169	-1.98669	-1.18713	6.17981	-2.55737
	4179	-2.005	-1.21765	6.23169	-2.54822
	4189	-2.00195	-1.19629	6.17676	-2.54822
	4199	-2.00195	-1.2085	6.19507	-2.53601
	4209	-2.01721	-1.2207	6.20728	-2.53601
	4219	-1.96228	-1.2207	6.25	-2.58179
	4229	-2.03857	-1.2207	6.21338	-2.52686
	4239	-2.05383	-1.22681	6.24695	-2.52991
	4249	-2.05078	-1.23291	6.18896	-2.58484
	4259	-2.04773	-1.23596	6.22253	-2.52075
	4269	-2.03247	-1.24817	6.28662	-2.49939
	4279	-2.05994	-1.25122	6.27441	-2.52075
	4289	-2.04468	-1.25732	6.2561	-2.52686
	4299	-2.05383	-1.25732	6.23779	-2.50549
	4309	-2.05688	-1.24512	6.26831	-2.5177
	4319	-2.04773	-1.25732	6.27441	-2.5116
	4329	-2.05078	-1.26038	6.27441	-2.50854
	4339	-2.06909	-1.25732	6.25305	-2.50549
	4349	-2.05688	-1.26953	6.25916	-2.49939
	4359	-2.07214	-1.25732	6.30493	-2.49023
	4370	-2.06909	-1.25427	6.31409	-2.5116
	4380	-2.05688	-1.22986	6.30493	-2.50549
	4390	-2.07825	-1.27563	6.32935	-2.49329
	4400	-2.06604	-1.24817	6.3324	-2.49939
	4410	-2.0752	-1.26343	6.33545	-2.48413
	4420	-2.06299	-1.25732	6.35376	-2.50854
	4430	-2.06909	-1.25427	6.36597	-2.50549
	4440	-2.0752	-1.26038	6.35681	-2.49329
	4450	-2.09045	-1.26953	6.38428	-2.49634
	4460	-2.07825	-1.25732	6.32324	-2.49023
	4470	-2.0813	-1.26953	6.34766	-2.48413
	4480	-2.06909	-1.26343	6.37512	-2.47803
	4490	-2.0752	-1.26038	6.43005	-2.47803
	4500	-2.06604	-1.25122	6.37207	-2.47498
	4510	-2.07214	-1.25427	6.39954	-2.47192
	4520	-2.0813	-1.26343	6.39343	-2.47192
	4530	-2.0813	-1.26343	6.46362	-2.45361
	4540	-2.10571	-1.24817	6.39954	-2.47498
	4551	-2.0874	-1.23901	6.40259	-2.45361
	4561	-2.09351	-1.24207	6.427	-2.45056
	4571	-2.0813	-1.26038	6.43005	-2.45972
	4581	-2.09656	-1.27258	6.48804	-2.42615
	4591	-2.09045	-1.25732	6.48499	-2.4353
	4601	-2.07825	-1.25122	6.45142	-2.45056
	4611	-2.09961	-1.24207	6.46667	-2.44141
	4621	-2.09656	-1.25732	6.5033	-2.4353
	4631	-2.09351	-1.25122	6.48804	-2.4353
	4641	-2.09961	-1.24817	6.53076	-2.42004
	4651	-2.09656	-1.26343	6.50024	-2.42615
	4661	-2.09045	-1.24817	6.5094	-2.41699
	4671	-2.09961	-1.24817	6.54297	-2.44141
	4681	-2.0813	-1.23596	6.53992	-2.4353
	4691	-2.07825	-1.24207	6.53687	-2.41699
	4702	-2.08435	-1.23596	6.56433	-2.4231
	4712	-2.09045	-1.24512	6.51245	-2.41699
	4722	-2.09045	-1.24512	6.58264	-2.41394
	4732	-2.09351	-1.23901	6.54297	-2.41394
	4742	-2.0813	-1.23901	6.604	-2.40784
	4752	-2.0874	-1.24512	6.56738	-2.40479
	4762	-2.0752	-1.22986	6.57654	-2.39868
	4772	-2.07825	-1.25427	6.62537	-2.38953
	4782	-2.09045	-1.24207	6.62231	-2.38953
	4792	-2.0874	-1.24207	6.60706	-2.41089
	4802	-2.0874	-1.22375	6.61621	-2.39868
	4812	-2.09351	-1.23901	6.61621	-2.38953
	4822	-2.09351	-1.2207	6.60095	-2.38647
	4832	-2.09656	-1.23901	6.55212	-2.39563
	4842	-2.0874	-1.23901	6.61621	-2.39563
	4852	-2.10571	-1.22681	6.61621	-2.36511
	4862	-2.0752	-1.24512	6.63147	-2.36511
	4872	-2.09045	-1.2207	6.63757	-2.36206
	4882	-2.0813	-1.23596	6.61926	-2.35291
	4892	-2.09045	-1.22986	6.5979	-2.36206
	4902	-2.08435	-1.24207	6.62842	-2.35596
	4912	-2.09351	-1.23596	6.58875	-2.20947
	4923	-2.08435	-1.2207	6.61621	9.85107
	4933	-2.02026	-1.23291	6.64062	-1.1261
	4943	-2.0874	-1.23901	6.63452	-15.3748
	4953	-2.07825	-1.22681	6.62537	-18.0817
	4963	-2.07825	-1.22681	6.604	-22.4213
	4973	-2.06909	-1.2146	6.66504	-19.9371
	4983	-2.07825	-1.2085	6.63757	-21.4905
	4993	-2.06299	-1.22375	6.62842	-17.1844
	5003	-2.07825	-1.2146	6.61011	-18.8873
	5013	-2.0752	-1.20239	6.64673	-31.7505
	5023	-2.06604	-1.2207	6.70166	-17.4896
	5033	-2.06299	-1.2085	6.58875	-28.3142
	5043	-2.0752	-1.2146	6.62842	-29.9957
	5053	-2.05383	-1.22375	6.61621	-1.70898
	5063	-2.05383	-1.2146	6.62231	-1.21155
	5073	-2.05078	-1.20239	6.58569	-0.741577
	5083	-2.06604	-1.19629	6.64368	-0.55542
	5093	-2.05078	-1.19934	6.62231	-0.473022
	5103	-2.06299	-1.21155	6.61926	-0.442505
	5113	-2.05688	-1.20544	6.5979	-0.405884
	5123	-2.05688	-1.2085	6.63147	-0.405884
	5133	-2.05688	-1.20544	6.60095	-0.454712
	5144	-2.05383	-1.19934	6.56738	-0.405884
	5154	-2.06299	-1.20544	6.59485	-0.369263
	5164	-2.05994	-1.19019	6.58569	-0.332642
	5174	-2.07214	-1.19934	6.59485	-0.314331
	5184	-2.05383	-1.20544	6.55212	-0.296021
	5194	-2.05994	-1.20239	6.57959	-0.274658
	5204	-2.05383	-1.19019	6.55823	-0.259399
	5214	-2.08435	-1.19934	6.58264	-0.244141
	5224	-2.0752	-1.19934	6.53992	-0.231934
	5234	-2.07825	-1.21155	6.58264	-0.238037
	5244	-2.0813	-1.20239	6.56738	-0.216675
	5254	-2.06604	-1.2085	6.57349	-0.210571
	5264	-2.0752	-1.19324	6.54297	-0.201416
	5274	-2.06909	-1.19934	6.57349	-0.195312
	5284	-2.07214	-1.20239	6.56738	-0.17395
	5294	-2.05383	-1.18408	6.50024	-0.170898
	5304	-2.06604	-1.18408	6.51855	-1.00098
	5314	-2.06909	-1.21155	6.56128	-1.3855
	5324	-2.06909	-1.19934	6.53687	-1.43433
	5334	-2.07214	-1.19324	6.53076	-1.47705
	5344	-2.05994	-1.19934	6.53992	-1.50452
	5354	-2.05383	-1.19324	6.53381	-1.55945
	5365	-2.05383	-1.19629	6.54602	-1.57166
	5375	-2.07214	-1.19019	6.5094	-1.60522

### Sheet: Figure 4e - PCl-PNa Values
	PCl/Pna
	AmB	C2'epiAmB-AA
	0.091	1.307
	0.186	1.015
	0.039	1.037
	0.148
	0.166
	0.361
