## Supplementary material for "Molecular prosthetics for CFTR designed for anion selectivity outperform amphotericin B in cultured cystic fibrosis airway epithelia": Source Data: Supplementary Data (Figure 4f).xlsx

### Sheet: Figure 4f - Bicarbonate Efflux
	H14CO3- Efflux
	Vehicle	AmB 2 µM	AmB-AA 2 µM	C2'epiAmB-AA
	0.985075	2.02985	1.48276	1.50459
	1.07463	1.8209	2.31034	1.76147
	0.985075	1.70149	1.68966	1.94495
	0.955224	1.85075	2.24138	1.57798
	1	1.75862	2.12613	1.792
	1.03448	2.27586	2.45045	1.824
	0.931034	2.2069	2.27027	1.344
	1.03448	1.72662	2.66667	1.20229
	0.978417	1.92806	2.1194	0.601156
	1.15108	1.35252	1.73134	1.01734
	1.09353	1.43885	1.97015	1.59538
	0.776978		2.23881	1.45665
	1
	1
	1.31034
	0.689655
	0.972973
	1.00901
	0.936937
	1.08108
	0.80597
	0.895522
	1.49254
	0.80597
	0.954128
	0.954128
	1.02752
	1.06422
	1.248
	1.056
	0.896
	0.8
	0.786127
	0.786127
	1.01734
	1.4104
	0.870588
	0.611765
	0.729412
	1.78824
	0.962963
	0.765432
	1.08642
	1.18519
	0.837209
	0.806202
	1.27132
	1.08527
	0.773333	1.66038	2.10667	1.4375
	0.773333	1.54717	1.97333	1.41667
	1.30667	1.28302	2.08	1.8125
	1.14667	1.98113	2.50667	1.97917
	0.796209	1.21925	2.14218	1.9422
	1.04265	1.73262	2.21801	1.66474
	1.19431	1.94652	1.91469	1.31792
	0.966825	1.49733	1.32701	1.78035
	1.03774
	0.943396
	1.01887
	1
	1.00535
	0.962567
	1.1123
	0.919786
	1.0625
	0.875
	0.875
	1.1875
	1.20231
	0.924855
	1.04046
	0.83237
	0.918919
	1.16216
	0.810811
	1.10811
	0.539877
	0.662577
	1.47239
	1.32515
