## Supplementary material for "Molecular prosthetics for CFTR designed for anion selectivity outperform amphotericin B in cultured cystic fibrosis airway epithelia": Source Data: Supplementary Data (Figure 4g).xlsx

### Sheet: Figure 4g - ASL pH
	ASL pH
	Vehicle	AA 50 µM	C2'epiamB-AA 2µM	C2'epiamB-AA 20µM	C2'epiamB-AA 50µM	C2'epiamB-AA 100µM
	6.5288	7.36637	7.34479	7.40735	7.56813	7.32831
	6.64582	7.50061	7.53216	7.32131	7.34676	7.41692
	6.457	7.41149	7.4836	7.60058	7.50158	7.41394
	7.14085	7.50989	7.63722	7.45866	7.50748	7.29993
	6.71018	7.67678	7.93212	7.51559	7.49761	7.39089
	7.09891	7.50062	7.51973	7.48163	7.45913	7.33184
	7.08542	7.3948	7.43927	7.4692	7.59503	7.50357
	6.87309	7.59172	7.56104	7.56337	7.4127	7.55417
