## Supplementary material for "Molecular prosthetics for CFTR designed for anion selectivity outperform amphotericin B in cultured cystic fibrosis airway epithelia": Source Data: Supplementary Data (Figure 4h).xlsx

### Sheet: Figure 4h - ASL pH Primary Cell
		ASL pH
		Vehicle	AmB 2 µM	AmB 50 µM	AmB-AA 2 µM	AmB-AA 50 µM	C2'epiAmB-AA 2 µM	C2'epiAmB-AA 50 µM
		6.84996	7.00656	6.84588	6.9093	6.98521	7.28783	7.33173
		6.79532	6.97056		6.98424	6.98279	7.05496	7.31121
